# iDriver: A patient-centric framework for genome-wide cancer driver discovery

**DOI:** 10.64898/2026.02.16.706129

**Authors:** Farideh Bahari, Hesam Montazeri

**Affiliations:** Department of Bioinformatics, Institute of Biochemistry and Biophysics, University of Tehran, Iran

**Keywords:** cancer driver, patient-specific positive selection, mutation heterogeneity, probabilistic graphical model

## Abstract

Tumor genomes harbor a mixture of neutral and positively selected mutations, yet distinguishing true cancer drivers remains a major challenge. Several factors can obscure the detection of selection signals, among which patient-specific variation in mutational burden plays a significant role. Current approaches often fail to account for the heterogeneity in mutation burden across different patients; in particular, no existing method explicitly accounts for it when integrating both mutation recurrence and functional impact. Here we present iDriver, a probabilistic graphical model that integrates both mutation recurrence and functional impact at the individual-patient level, enabling an enhanced estimation of positive selection across functional genomic elements. Applying iDriver to 29 cancer types, we identify both known and previously unrecognized drivers spanning coding and noncoding regions, and provide evidence for their clinical and biological relevance. In comprehensive benchmarks against 12 established driver discovery methods, iDriver consistently outperformed all competitors, achieving the highest rankings for known cancer drivers across both coding and noncoding elements.
