## Supplementary Data 1 for "iDriver: A patient-centric framework for genome-wide cancer driver discovery"

Supplementary Data 1. Performance of iDriver under different BMR estimation strategies for the cohort of hypermutated patients
nHits	Number of significant hits (q-value < 0.1)
CGC	Number of significant hits that are listed in the COSMIC Cancer Gene Census (CGC)
PCAWG_raw	Number of significant hits that are listed in PCAWG before applying post-filtering
oncoKB	Number of significant hits that are listed in OncoKB
PCAWG_pFL	Number of significant hits that are listed in PCAWG after post-filtering
method	The pe estimation method
elem	The element type analyzed (coding or non-coding)
local_thr	Filtering threshold for excluding elements with elevated local mutation rates—those whose observed mutation rate exceeds the predicted (epi)genomic-model–based mutation rate by 5×, 10×, 15×, or 20×. A value of local_thr = 1 corresponds to no filtering
nHits	CGC	PCAWG_raw	oncoKB	PCAWG_pFL	method	elem	local_thr
16	8	0	0	0	Updated (Pancancer)	CDS	1
333	25	117	14	0	Updated (Pancancer)	NC	1
28	12	1	0	0	eMET estimates	CDS	1
333	24	119	15	0	eMET estimates	NC	1
1982	157	17	63	3	Updated (Pancancer*)	CDS	1
5110	431	201	229	4	Updated (Pancancer*)	NC	1
6	2	0	0	0	Updated (Pancancer)	CDS	5
0	0	0	0	0	Updated (Pancancer)	NC	5
8	3	0	0	0	eMET estimates	CDS	5
1	0	0	1	0	eMET estimates	NC	5
311	43	1	17	0	Updated (Pancancer*)	CDS	5
5	1	0	1	0	Updated (Pancancer*)	NC	5
9	5	0	0	0	Updated (Pancancer)	CDS	10
48	5	17	3	0	Updated (Pancancer)	NC	10
13	7	0	0	0	eMET estimates	CDS	10
66	5	18	4	0	eMET estimates	NC	10
819	90	6	33	2	Updated (Pancancer*)	CDS	10
96	13	1	5	0	Updated (Pancancer*)	NC	10
13	7	0	0	0	Updated (Pancancer)	CDS	15
116	10	52	5	0	Updated (Pancancer)	NC	15
20	10	1	0	0	eMET estimates	CDS	15
150	8	51	9	0	eMET estimates	NC	15
1168	120	10	43	3	Updated (Pancancer*)	CDS	15
316	32	21	15	1	Updated (Pancancer*)	NC	15
13	7	0	0	0	Updated (Pancancer)	CDS	20
156	12	73	6	0	Updated (Pancancer)	NC	20
22	11	1	0	0	eMET estimates	CDS	20
215	14	77	10	0	eMET estimates	NC	20
1376	135	10	46	3	Updated (Pancancer*)	CDS	20
536	51	40	25	1	Updated (Pancancer*)	NC	20
