## Supplementary Data 2 for "iDriver: A patient-centric framework for genome-wide cancer driver discovery"

Supplementary Data 2. Significant iDriver hits across cancer types and two Pancancer cohorts for erichment of Synonymous mutations in coding elements
PCAWG_ID	Unique genomic element identifier defined by the PCAWG consortium
sum_scores	Sum of CADD scores for all synonymous mutations observed in the genomic element across patients in a cohort
pElement	Estimated probability that the genomic element is mutated
nPred	Predicted number of synonymous mutations in the genomic element across patients in a cohort
mu0	The mean CADD score of all mutations for each element-type within each cohort
sd0	The standard deviation of CADD scores for all mutations for each element-type within each cohort
sum_nMut	Total number of synonymous mutations observed in the genomic element across patients in a cohort
sum_nSample	Total number of patients carrying at least one synonymous mutation in the genomic element
obs_stat	Observed test statistic
alpha	Estimated alpha parameter of the beta distribution
beta	Estimated beta parameter of the beta distribution
rho	The intraclass correlation of mutation scores within genomic elements of the same length category
n4var	The number of patient-level ti scores from elements in the same length category used to compute within-element variance
pvals	Raw p-value assessing significance of synonymous mutation enrichment in the genomic element
qvals	Multiple-testing corrected p-value (Benjamini�Hochberg FDR).
length_category	Length category of the genomic element (quartile-based stratification)
cohort	Cancer type or Pan-cancer cohort in which the element was evaluated
length	Length of the genomic element in base pairs
type_of_element	Element type (e.g., CDS, 3'UTR, Core promoter, ...)
in_CGC_literature	Whether the corresponding gene is listed in COSMIC CGC or among the drivers identified by WXS studies based on literature evidence (information from Supplementary Table 7 of the Rheinbay et al.)
in_CGC_new	Whether the corresponding gene is listed in COSMIC CGC
in_oncoKB	Whether the gene is included in the OncoKB cancer gene database
in_pcawg	Whether the element is reported in PCAWG (before post-filtering).
tissues	Tissue types in which the gene or element has been annotated in the Rheinbay et al. study
geneSymbol	Gene symbol associated with the genomic element
tissue_CGC_pcawg	Specific cancer types associated with the gene, based on mapping COSMIC CGC cancer types to their corresponding PCAWG cancer types
cgc_cohort	Specific CGC cancer types associated with the gene
Role in Cancer	Known functional role of the gene in cancer based on COSMIC CGC report (e.g., oncogene, tumor suppressor)
PCAWG_ID	sum_scores	pElement	nPred	mu0	sd0	sum_nMut	sum_nSample	obs_stat	alpha	beta	rho	n4var	pvals	length_category	qvals	cohort	length	type_of_element	in_CGC_literature	in_CGC_new	in_oncoKB	in_pcawg	tissues	geneSymbol	tissue_CGC_pcawg	cgc_cohort	Role in Cancer
gc19_pc.cds::gencode::CTNNA2::ENSG00000066032.14	6.750903	0.000386848	1.738109846	0.319553647	0.534849349	9	9	6.338928441	1.118498796	1.149489819	0.299606141	3818	3.57E-05	>2094	0.025446624	Eso-AdenoCa	3141	gc19_pc.cds	FALSE	TRUE	FALSE	FALSE		CTNNA2	Stomach-AdenoCA	gastric cancer	oncogene
gc19_pc.cds::gencode::SOX18::ENSG00000203883.5	4.246356	0.000197912	0.889217116	0.319553647	0.534849349	5	5	4.061187256	1.032199316	1.08470188	0.38277555	2229	0.000199722	781-1294	0.071201024	Eso-AdenoCa	795	gc19_pc.cds	FALSE	FALSE	FALSE	FALSE		SOX18
gc19_pc.cds::gencode::BCL2::ENSG00000171791.10	31.209036	0.000325822	0.889819392	0.370226691	0.588211582	42	27	21.74308112	0.85865633	0.91866978	0.537472597	911	2.16E-24	?781	6.56E-22	Lymph-BNHL	752	gc19_pc.cds	TRUE	TRUE	TRUE	TRUE	meta_Hematopoietic_system,Lymph-BNHL,meta_Lymphatic_system	BCL2	Lymph-BNHL, Lymph-CLL	NHL, CLL	oncogene, fusion
gc19_pc.cds::gencode::PIM1::ENSG00000137193.9	35.065438	0.000420672	1.14885438	0.370226691	0.588211582	32	14	13.23568706	1.032199316	1.08470188	0.38277555	2229	7.95E-13	781-1294	1.20E-10	Lymph-BNHL	942	gc19_pc.cds	TRUE	TRUE	TRUE	TRUE	meta_Hematopoietic_system,Lymph-BNHL,meta_Lymphatic_system	PIM1	Lymph-BNHL	NHL	oncogene, fusion
gc19_pc.cds::gencode::MYC::ENSG00000136997.10	18.424896	0.000647234	1.767595916	0.370226691	0.588211582	22	13	10.8243236	1.171169909	1.106668117	0.334948928	3020	1.17E-08	1294-2094	1.18E-06	Lymph-BNHL	1365	gc19_pc.cds	TRUE	TRUE	TRUE	TRUE	meta_Hematopoietic_system,Lymph-BNHL,meta_Lymphatic_system	MYC	Lymph-BNHL, Lymph-BNHL, Lymph-CLL	Burkitt lymphoma, amplified in other cancers, B-CLL	oncogene, fusion
gc19_pc.cds::gencode::SGK1::ENSG00000118515.7	27.587417	0.000567682	1.550340494	0.370226691	0.588211582	23	10	9.448825769	1.118498796	1.149489819	0.299606141	3818	2.69E-08	>2094	2.04E-06	Lymph-BNHL	2197	gc19_pc.cds	TRUE	TRUE	TRUE	TRUE	meta_Hematopoietic_system,Lymph-BNHL,meta_Lymphatic_system	SGK1	Lymph-BNHL	Nodular lymphocyte predominant Hodgkin lymphoma	oncogene
gc19_pc.cds::gencode::SOCS1::ENSG00000185338.4	14.549116	0.000337245	0.921015733	0.370226691	0.588211582	14	8	7.529815936	0.85865633	0.91866978	0.537472597	911	4.13E-07	?781	2.50E-05	Lymph-BNHL	636	gc19_pc.cds	TRUE	TRUE	TRUE	TRUE	meta_Hematopoietic_system,Lymph-BNHL,meta_Lymphatic_system	SOCS1	Lymph-BNHL, Lymph-BNHL	Hodgkin lymphoma, PMBL	TSG
gc19_pc.cds::gencode::DTX1::ENSG00000135144.3	8.321819	0.000443998	1.212558777	0.370226691	0.588211582	11	9	6.747017272	1.171169909	1.106668117	0.334948928	3020	2.64E-06	1294-2094	0.000133227	Lymph-BNHL	1694	gc19_pc.cds	FALSE	FALSE	TRUE	TRUE	meta_Hematopoietic_system,Lymph-BNHL,meta_Lymphatic_system	DTX1
gc19_pc.cds::gencode::BTG1::ENSG00000133639.3	14.981783	0.000429951	1.174196934	0.370226691	0.588211582	15	8	7.138870934	0.85865633	0.91866978	0.537472597	911	3.59E-06	?781	0.000155186	Lymph-BNHL	516	gc19_pc.cds	TRUE	TRUE	TRUE	TRUE	meta_Hematopoietic_system,Lymph-BNHL,meta_Lymphatic_system	BTG1	Lymph-CLL	B-CLL	TSG, fusion
gc19_pc.cds::gencode::DUSP2::ENSG00000158050.4	12.372585	0.000435746	1.190023087	0.370226691	0.588211582	15	6	5.519936931	1.032199316	1.08470188	0.38277555	2229	3.26E-05	781-1294	0.001232862	Lymph-BNHL	943	gc19_pc.cds	FALSE	FALSE	TRUE	TRUE	meta_Hematopoietic_system,Lymph-BNHL,meta_Lymphatic_system	DUSP2
gc19_pc.cds::gencode::IRF4::ENSG00000137265.10	8.182316	0.000340569	0.930094736	0.370226691	0.588211582	5	5	4.815688132	1.171169909	1.106668117	0.334948928	3020	4.34E-05	1294-2094	0.001459694	Lymph-BNHL	1356	gc19_pc.cds	TRUE	TRUE	TRUE	TRUE	meta_Hematopoietic_system,Lymph-BNHL,Lymph-CLL,meta_Lymphatic_system	IRF4	Myeloid-MDS	MM	oncogene, TSG, fusion
gc19_pc.cds::gencode::HIST2H3D::ENSG00000183598.3	5.433356	0.000295912	0.808136106	0.370226691	0.588211582	6	5	4.33984299	0.85865633	0.91866978	0.537472597	911	0.000133746	?781	0.0040525	Lymph-BNHL	411	gc19_pc.cds	FALSE	FALSE	FALSE	TRUE	meta_Hematopoietic_system,Lymph-BNHL,meta_Lymphatic_system	HIST2H3D
gc19_pc.cds::gencode::HIST1H2BK::ENSG00000197903.6	5.355089	0.000384657	1.05049864	0.370226691	0.588211582	6	6	4.799492329	0.85865633	0.91866978	0.537472597	911	0.000162668	?781	0.004480772	Lymph-BNHL	381	gc19_pc.cds	FALSE	FALSE	FALSE	TRUE	meta_Hematopoietic_system,Lymph-BNHL,meta_Lymphatic_system	HIST1H2BK
gc19_pc.cds::gencode::IGLL5::ENSG00000254709.2	-15.063958	0.00026589	0.726145397	0.370226691	0.588211582	55	28	3.52286369	0.85865633	0.91866978	0.537472597	911	0.000495974	?781	0.012523344	Lymph-BNHL	648	gc19_pc.cds	FALSE	FALSE	FALSE	TRUE	meta_Hematopoietic_system,Lymph-BNHL,Lymph-CLL,meta_Lymphatic_system	IGLL5
gc19_pc.cds::gencode::HIST1H2AM::ENSG00000233224.1	4.575249	0.000451266	1.232407269	0.370226691	0.588211582	5	5	4.005922751	0.85865633	0.91866978	0.537472597	911	0.001333022	?781	0.03106967	Lymph-BNHL	393	gc19_pc.cds	FALSE	FALSE	FALSE	TRUE	meta_Hematopoietic_system,Lymph-BNHL,meta_Lymphatic_system	HIST1H2AM
gc19_pc.cds::gencode::CD83::ENSG00000112149.5	2.88679	0.000236093	0.644770405	0.370226691	0.588211582	5	4	2.531767664	0.85865633	0.91866978	0.537472597	911	0.002978574	?781	0.064464851	Lymph-BNHL	618	gc19_pc.cds	FALSE	FALSE	FALSE	TRUE	Lymph-BNHL,meta_Lymphatic_system	CD83
gc19_pc.cds::gencode::NOL9::ENSG00000162408.10	2.473284	0.000537048	1.466678519	0.370226691	0.588211582	8	7	3.404233975	1.118498796	1.149489819	0.299606141	3818	0.004342438	>2094	0.087717242	Lymph-BNHL	2109	gc19_pc.cds	FALSE	FALSE	FALSE	TRUE	meta_Hematopoietic_system,Lymph-BNHL,meta_Lymphatic_system	NOL9
gc19_pc.cds::gencode::BCL2::ENSG00000171791.10	33.037209	2.60E-05	1.452980975	0.359160258	0.557546843	44	29	23.72608043	0.85865633	0.91866978	0.537472597	911	2.75E-21	?781	3.02E-17	Pan_Cancer	752	gc19_pc.cds	TRUE	TRUE	TRUE	TRUE	meta_Hematopoietic_system,Lymph-BNHL,meta_Lymphatic_system	BCL2	Lymph-BNHL, Lymph-CLL	NHL, CLL	oncogene, fusion
gc19_pc.cds::gencode::PIM1::ENSG00000137193.9	36.545279	2.62E-05	1.461904135	0.359160258	0.557546843	34	16	14.86066816	1.032199316	1.08470188	0.38277555	2229	1.68E-12	781-1294	9.21E-09	Pan_Cancer	942	gc19_pc.cds	TRUE	TRUE	TRUE	TRUE	meta_Hematopoietic_system,Lymph-BNHL,meta_Lymphatic_system	PIM1	Lymph-BNHL	NHL	oncogene, fusion
gc19_pc.cds::gencode::MYC::ENSG00000136997.10	20.531026	4.47E-05	2.497273428	0.359160258	0.557546843	24	15	12.74340228	1.171169909	1.106668117	0.334948928	3020	2.30E-08	1294-2094	8.42E-05	Pan_Cancer	1365	gc19_pc.cds	TRUE	TRUE	TRUE	TRUE	meta_Hematopoietic_system,Lymph-BNHL,meta_Lymphatic_system	MYC	Lymph-BNHL, Lymph-BNHL, Lymph-CLL	Burkitt lymphoma, amplified in other cancers, B-CLL	oncogene, fusion
gc19_pc.cds::gencode::SOCS1::ENSG00000185338.4	16.318949	2.20E-05	1.229077452	0.359160258	0.557546843	16	10	9.258025802	0.85865633	0.91866978	0.537472597	911	1.31E-07	?781	0.000360215	Pan_Cancer	636	gc19_pc.cds	TRUE	TRUE	TRUE	TRUE	meta_Hematopoietic_system,Lymph-BNHL,meta_Lymphatic_system	SOCS1	Lymph-BNHL, Lymph-BNHL	Hodgkin lymphoma, PMBL	TSG
gc19_pc.cds::gencode::SGK1::ENSG00000118515.7	29.106755	4.88E-05	2.724916139	0.359160258	0.557546843	26	13	11.29551299	1.118498796	1.149489819	0.299606141	3818	2.57E-07	>2094	0.000563332	Pan_Cancer	2197	gc19_pc.cds	TRUE	TRUE	TRUE	TRUE	meta_Hematopoietic_system,Lymph-BNHL,meta_Lymphatic_system	SGK1	Lymph-BNHL	Nodular lymphocyte predominant Hodgkin lymphoma	oncogene
gc19_pc.cds::gencode::BTG1::ENSG00000133639.3	14.981783	2.00E-05	1.118484651	0.359160258	0.557546843	15	8	7.249981613	0.85865633	0.91866978	0.537472597	911	3.02E-06	?781	0.005523	Pan_Cancer	516	gc19_pc.cds	TRUE	TRUE	TRUE	TRUE	meta_Hematopoietic_system,Lymph-BNHL,meta_Lymphatic_system	BTG1	Lymph-CLL	B-CLL	TSG, fusion
gc19_pc.cds::gencode::DUSP2::ENSG00000158050.4	14.686125	2.76E-05	1.537984576	0.359160258	0.557546843	17	8	7.40484692	1.032199316	1.08470188	0.38277555	2229	5.14E-06	781-1294	0.008062878	Pan_Cancer	943	gc19_pc.cds	FALSE	FALSE	TRUE	TRUE	meta_Hematopoietic_system,Lymph-BNHL,meta_Lymphatic_system	DUSP2
gc19_pc.cds::gencode::COL8A2::ENSG00000171812.6	8.19691	6.23E-05	3.480493984	0.359160258	0.557546843	14	14	9.163088663	1.118498796	1.149489819	0.299606141	3818	5.22E-05	>2094	0.071639357	Pan_Cancer	2112	gc19_pc.cds	FALSE	FALSE	FALSE	FALSE		COL8A2
gc19_pc.cds::gencode::TP53::ENSG00000141510.11	19.017579	3.26E-05	1.820240693	0.359160258	0.557546843	7	7	6.441359631	1.171169909	1.106668117	0.334948928	3020	7.80E-05	1294-2094	0.095153567	Pan_Cancer	1378	gc19_pc.cds	TRUE	TRUE	TRUE	TRUE	meta_Adenocarcinoma,Biliary-AdenoCa,Bladder-TCC,Bone-Leiomyo,Bone-Osteosarc,Breast-AdenoCa,meta_Breast,CNS-GBM,meta_CNS,meta_Carcinoma,ColoRect-AdenoCa,meta_Digestive_tract,Eso-AdenoCa,meta_Female_reproductive_tract,meta_Glioma,Head-SCC,meta_Hematopoietic_system,Kidney-ChRCC,Kidney-RCC,meta_Kidney,Liver-HCC,Lung-AdenoCa,Lung-SCC,meta_Lung,Lymph-BNHL,Lymph-CLL,meta_Lymphatic_system,Ovary-AdenoCa,P…	TP53	Breast-AdenoCa, ColoRect-AdenoCA, Lung-AdenoCA, Soft-tissue sarcoma, Prost-AdenoCA, Adrenal, CNS-GBM, Skin-Melanoma, Lymph-NOS	breast, colorectal, lung, sarcoma, prostate, adrenocortical, glioma, Spitzoid tumour, multiple other tumour types	oncogene, TSG, fusion
