## Supplementary Data 6 for "iDriver: A patient-centric framework for genome-wide cancer driver discovery"

Supplementary Data 6: False positive hits across cancer types and two Pancancer cohorts for non-hypermutated donors
PCAWG_ID	Unique genomic element identifier defined by the PCAWG consortium
sum_scores	Sum of CADD scores for all simulated mutations in the genomic element across patients in a cohort
pElement	Estimated probability that the genomic element is mutated
nPred	Predicted number of mutations in the genomic element across patients in a cohort
mu0	The mean CADD score of all simulated mutations for each element-type within each cohort
sd0	The standard deviation of CADD scores for all simulated mutations for each element-type within each cohort
sum_nMut	Total number of simulated mutations in the genomic element across patients in a cohort
sum_nSample	Total number of patients carrying at least one simulated mutation in the genomic element
obs_stat	Observed test statistic
alpha	Estimated alpha parameter of the beta distribution
beta	Estimated beta parameter of the beta distribution
rho	The intraclass correlation of mutation scores within genomic elements of the same length category
n4var	The number of patient-level ti scores from elements in the same length category used to compute within-element variance
pvals	Raw p-value assessing significance of positive selection in the genomic element
qvals	Multiple-testing corrected p-value (Benjamini�Hochberg FDR).
length_category	Length category of the genomic element (quartile-based stratification)
cohort	Cancer type or Pan-cancer cohort in which the element was evaluated
PCAWG_ID	sum_scores	pElement	nPred	mu0	sd0	sum_nMut	obs_stat	alpha	beta	rho	n4var	pvals	length_category	qvals	cohort
gc19_pc.5utr::gencode::BCL2::ENSG00000171791.10	65.919929	1.38E-06	1.676041237	0.680285571	0.65110958	52	22.62032239	0.899242363	1.089837654	0.325341139	4148	8.92E-22	>595	1.06E-17	Lymph-BNHL
gc19_pc.3utr::gencode::KDSR::ENSG00000119537.11	28.515826	1.33E-06	1.621964689	0.33240295	0.559880402	105	21.71572247	1.018617476	1.188588565	0.252257137	4280	1.03E-21	>2266	1.06E-17	Lymph-BNHL
gc19_pc.promCore::gencode::BCL2::ENSG00000171791.10	57.485621	1.56E-06	1.901944848	0.595260735	0.629587488	44	21.50317772	0.971429907	1.094705965	0.190993	4387	7.18E-21	>930	4.93E-17	Lymph-BNHL
gc19_pc.promCore::gencode::BCL6::ENSG00000113916.13	31.17112	1.85E-06	2.254088746	0.595260735	0.629587488	34	14.42318336	0.971429907	1.094705965	0.190993	4387	3.18E-12	>930	1.64E-08	Lymph-BNHL
gc19_pc.5utr::gencode::BCL6::ENSG00000113916.13	32.629613	2.15E-06	2.61575196	0.680285571	0.65110958	27	12.57476331	0.899242363	1.089837654	0.325341139	4148	7.44E-09	>595	3.06E-05	Lymph-BNHL
gc19_pc.3utr::gencode::BTG2::ENSG00000159388.5	15.210264	1.35E-06	1.639838941	0.33240295	0.559880402	16	9.803638263	1.082811873	1.235832603	0.348927608	4353	2.04E-08	1044-2266	7.00E-05	Lymph-BNHL
gc19_pc.3utr::gencode::N4BP2::ENSG00000078177.9	7.657574	1.26E-06	1.531216112	0.33240295	0.559880402	29	7.465510281	1.018617476	1.188588565	0.252257137	4280	5.98E-07	>2266	0.001758186	Lymph-BNHL
gc19_pc.3utr::gencode::ZFP36L1::ENSG00000185650.8	20.401724	1.75E-06	2.128961912	0.33240295	0.559880402	17	8.173527987	1.018617476	1.188588565	0.252257137	4280	1.52E-06	>2266	0.003915881	Lymph-BNHL
gc19_pc.3utr::gencode::BCL7A::ENSG00000110987.4	6.020543	1.59E-06	1.931935948	0.33240295	0.559880402	17	7.220856636	1.018617476	1.188588565	0.252257137	4280	5.08E-06	>2266	0.011630015	Lymph-BNHL
enhancers::chr14:106321400-106328800::NA::NA	2.758864	1.21E-05	14.69206416	0.235809117	0.51113249	95	21.8278632	1.298127245	1.501779017	0.345803836	5568	8.88E-06	313-490	0.018284819	Lymph-BNHL
gc19_pc.cds::gencode::BCL2::ENSG00000171791.10	27.937822	1.36E-06	1.659371409	2.156645237	1.836482288	16	5.975155439	0.844338952	1.119228434	0.242235488	3994	1.76E-05	≤781	0.03300441	Lymph-BNHL
gc19_pc.promCore::gencode::BCL2::ENSG00000171791.10	60.589409	3.72E-07	9.203948274	0.56813915	0.621675704	47	23.911304	0.971429907	1.094705965	0.190993	4387	5.76E-09	>930	0.000536467	Pan_Cancer
gc19_pc.5utr::gencode::BCL2::ENSG00000171791.10	69.023717	4.07E-07	10.07078385	0.661669292	0.637365584	55	24.86480071	0.899242363	1.089837654	0.325341139	4148	1.04E-07	>595	0.004829261	Pan_Cancer
enhancers::chr14:29348600-29349200::NA::NA	41.40146	3.68E-07	9.097469536	0.232807441	0.517345742	21	19.98258372	1.263820409	1.460209353	0.291913887	6029	7.69E-07	>490	0.023887203	Pan_Cancer
gc19_pc.3utr::gencode::ZFP36L1::ENSG00000185650.8	40.627198	5.05E-07	12.47926805	0.298368032	0.538745406	35	23.39302812	1.018617476	1.188588565	0.252257137	4280	2.41E-06	>2266	0.056166231	Pan_Cancer
gc19_pc.3utr::gencode::PAX2::ENSG00000075891.17	42.910502	7.83E-07	19.35783508	0.298368032	0.538745406	38	30.92042614	1.018617476	1.188588565	0.252257137	4280	4.95E-06	>2266	0.084374147	Pan_Cancer
gc19_pc.promCore::gencode::SMG7::ENSG00000116698.16	25.076408	2.66E-07	6.570933044	0.56813915	0.621675704	18	14.73974023	1.093234471	1.206755108	0.251680105	4458	6.12E-06	572-930	0.084374147	Pan_Cancer
gc19_pc.cds::gencode::AC068533.7::ENSG00000249319.1	57.109807	1.79E-07	4.415474725	2.226932322	1.923490029	13	10.314697	0.917218397	1.095943997	0.118767744	4673	6.34E-06	781-1294	0.084374147	Pan_Cancer
gc19_pc.3utr::gencode::BTG2::ENSG00000159388.5	30.627971	4.37E-07	10.80179219	0.298368032	0.538745406	29	21.3132535	1.082811873	1.235832603	0.348927608	4353	7.43E-06	1044-2266	0.086542632	Pan_Cancer
gc19_pc.cds::gencode::CCNE2::ENSG00000175305.12	58.462993	2.16E-07	5.345844746	2.226932322	1.923490029	17	11.29890372	0.917218397	1.095943997	0.118767744	4673	8.68E-06	781-1294	0.089878748	Pan_Cancer
