## Supplementary Data 7 for "iDriver: A patient-centric framework for genome-wide cancer driver discovery"

Supplementary Data 7: Number of False positives across cancer types and two Pancancer cohorts introduced by different iDriver variations
cohort	Cancer type or Pan-cancer cohort in which the element was evaluated
nFP_05	Number of false positives detected for each cohort under the different iDriver ablation settings at a 5% false discovery rate (FDR < 0.05)
nFP_1	Number of false positives detected for each cohort under the different iDriver ablation settings at a 10% false discovery rate (FDR < 0.10)
nTests	Number of genomic elements with ?2 mutations included in the FDR correction
method	The specific iDriver ablation configuration tested
cohort	nFP_05	nFP_1	nTests	method
Lymph-BNHL	16	18	20592	OnlyRecurrence
Pan_Cancer	11	30	93207	OnlyRecurrence
Pancan-no-skin-melanoma-lymph	3	4	90980	OnlyRecurrence
Liver-HCC	2	2	49818	OnlyRecurrence
Skin-Melanoma	2	4	33776	OnlyRecurrence
Eso-AdenoCa	1	3	31096	OnlyRecurrence
Lymph-CLL	1	1	5059	OnlyRecurrence
Panc-AdenoCA	1	1	31277	OnlyRecurrence
Lymph-BNHL	10	11	20592	Population-level
Pan_Cancer	3	4	93207	Population-level
Pan_Cancer	847	1421	93207	Uncorrelated
Pancan-no-skin-melanoma-lymph	624	1095	90980	Uncorrelated
Liver-HCC	25	38	49818	Uncorrelated
Lymph-BNHL	12	16	20592	Uncorrelated
Eso-AdenoCa	9	10	31096	Uncorrelated
Lung-SCC	6	8	28563	Uncorrelated
Skin-Melanoma	2	2	33776	Uncorrelated
Kidney-RCC	1	1	24645	Uncorrelated
Panc-AdenoCA	1	1	31277	Uncorrelated
Stomach-AdenoCA	1	1	18074	Uncorrelated
Lymph-BNHL	11	11	20592	Original iDriver
Pan_Cancer	3	9	93207	Original iDriver
