## Supplementary Data 8 for "iDriver: A patient-centric framework for genome-wide cancer driver discovery"

Supplementary Data 8. DNA methylation and genomic positions for APOBEC target features used for predicting the mutation rate.
This table is a complement to the Supplementary Data 1 from the study by Bahari et al.
Feature Name	Unique feature names used for predicting mutation rate
URL	The URL link for each feature
Group Name	The category of each feature
md5sum	The MD5 checksum
Feature Name	URL	Group Name	md5sum
E001-DNAMethylSBS	https://egg2.wustl.edu/roadmap/data/byFileType/signal/consolidatedImputed/DNAMethylSBS/E001-DNAMethylSBS.imputed.FractionalMethylation.signal.bigwig	DNA_methylation	ab5e4f42ad6dba19948426b82b7fb860
E002-DNAMethylSBS	https://egg2.wustl.edu/roadmap/data/byFileType/signal/consolidatedImputed/DNAMethylSBS/E002-DNAMethylSBS.imputed.FractionalMethylation.signal.bigwig	DNA_methylation	5bc9e7690a54084c742bf2cc771237fb
E003-DNAMethylSBS	https://egg2.wustl.edu/roadmap/data/byFileType/signal/consolidatedImputed/DNAMethylSBS/E003-DNAMethylSBS.imputed.FractionalMethylation.signal.bigwig	DNA_methylation	76c96a651d7174e691bc30ae7937a9d4
E004-DNAMethylSBS	https://egg2.wustl.edu/roadmap/data/byFileType/signal/consolidatedImputed/DNAMethylSBS/E004-DNAMethylSBS.imputed.FractionalMethylation.signal.bigwig	DNA_methylation	ac0d5bd32e38d27ce081a38ce36d561d
E005-DNAMethylSBS	https://egg2.wustl.edu/roadmap/data/byFileType/signal/consolidatedImputed/DNAMethylSBS/E005-DNAMethylSBS.imputed.FractionalMethylation.signal.bigwig	DNA_methylation	2a0d9df446c61abcbd42efd0b20ff12c
E006-DNAMethylSBS	https://egg2.wustl.edu/roadmap/data/byFileType/signal/consolidatedImputed/DNAMethylSBS/E006-DNAMethylSBS.imputed.FractionalMethylation.signal.bigwig	DNA_methylation	d9ac977a6105c2aa5c55567f17470921
E007-DNAMethylSBS	https://egg2.wustl.edu/roadmap/data/byFileType/signal/consolidatedImputed/DNAMethylSBS/E007-DNAMethylSBS.imputed.FractionalMethylation.signal.bigwig	DNA_methylation	a6edfca4c84742961df9d292accdf3b8
E008-DNAMethylSBS	https://egg2.wustl.edu/roadmap/data/byFileType/signal/consolidatedImputed/DNAMethylSBS/E008-DNAMethylSBS.imputed.FractionalMethylation.signal.bigwig	DNA_methylation	a1fb1e8acd1141ff6bbe1ed8e50106f8
E009-DNAMethylSBS	https://egg2.wustl.edu/roadmap/data/byFileType/signal/consolidatedImputed/DNAMethylSBS/E009-DNAMethylSBS.imputed.FractionalMethylation.signal.bigwig	DNA_methylation	f6497bc456fef0b7b927e15d24da27c9
E010-DNAMethylSBS	https://egg2.wustl.edu/roadmap/data/byFileType/signal/consolidatedImputed/DNAMethylSBS/E010-DNAMethylSBS.imputed.FractionalMethylation.signal.bigwig	DNA_methylation	407275eb55577ebe922c7f65c0ad5e5b
E011-DNAMethylSBS	https://egg2.wustl.edu/roadmap/data/byFileType/signal/consolidatedImputed/DNAMethylSBS/E011-DNAMethylSBS.imputed.FractionalMethylation.signal.bigwig	DNA_methylation	eb4bfd588f258af9eb3bf543aa43229d
E012-DNAMethylSBS	https://egg2.wustl.edu/roadmap/data/byFileType/signal/consolidatedImputed/DNAMethylSBS/E012-DNAMethylSBS.imputed.FractionalMethylation.signal.bigwig	DNA_methylation	2118f13d56c20cd691bb237d110d7bac
E013-DNAMethylSBS	https://egg2.wustl.edu/roadmap/data/byFileType/signal/consolidatedImputed/DNAMethylSBS/E013-DNAMethylSBS.imputed.FractionalMethylation.signal.bigwig	DNA_methylation	8534efc0b4cfca3075f14f7ed86566ad
E014-DNAMethylSBS	https://egg2.wustl.edu/roadmap/data/byFileType/signal/consolidatedImputed/DNAMethylSBS/E014-DNAMethylSBS.imputed.FractionalMethylation.signal.bigwig	DNA_methylation	24fd4e4afaf6f57a27e5bbf2ed337f33
E015-DNAMethylSBS	https://egg2.wustl.edu/roadmap/data/byFileType/signal/consolidatedImputed/DNAMethylSBS/E015-DNAMethylSBS.imputed.FractionalMethylation.signal.bigwig	DNA_methylation	4a68281f420d74c74939fa3787cf2933
E016-DNAMethylSBS	https://egg2.wustl.edu/roadmap/data/byFileType/signal/consolidatedImputed/DNAMethylSBS/E016-DNAMethylSBS.imputed.FractionalMethylation.signal.bigwig	DNA_methylation	b9bbb1066ba319cc01dd84daa475c2da
E017-DNAMethylSBS	https://egg2.wustl.edu/roadmap/data/byFileType/signal/consolidatedImputed/DNAMethylSBS/E017-DNAMethylSBS.imputed.FractionalMethylation.signal.bigwig	DNA_methylation	857449b5c576882b5f1973891d636d74
E018-DNAMethylSBS	https://egg2.wustl.edu/roadmap/data/byFileType/signal/consolidatedImputed/DNAMethylSBS/E018-DNAMethylSBS.imputed.FractionalMethylation.signal.bigwig	DNA_methylation	6f1aa7cee6fbbe98e0cc22d396185be9
E019-DNAMethylSBS	https://egg2.wustl.edu/roadmap/data/byFileType/signal/consolidatedImputed/DNAMethylSBS/E019-DNAMethylSBS.imputed.FractionalMethylation.signal.bigwig	DNA_methylation	4a5b914d4365f7b0df3de37d128d2806
E020-DNAMethylSBS	https://egg2.wustl.edu/roadmap/data/byFileType/signal/consolidatedImputed/DNAMethylSBS/E020-DNAMethylSBS.imputed.FractionalMethylation.signal.bigwig	DNA_methylation	819539cc6dd8816f4618e9373a867983
E021-DNAMethylSBS	https://egg2.wustl.edu/roadmap/data/byFileType/signal/consolidatedImputed/DNAMethylSBS/E021-DNAMethylSBS.imputed.FractionalMethylation.signal.bigwig	DNA_methylation	77f0a0221d44bbd99ccb56c8a992a65e
E022-DNAMethylSBS	https://egg2.wustl.edu/roadmap/data/byFileType/signal/consolidatedImputed/DNAMethylSBS/E022-DNAMethylSBS.imputed.FractionalMethylation.signal.bigwig	DNA_methylation	f886b9ee2160d5ba2cadf64352951635
E023-DNAMethylSBS	https://egg2.wustl.edu/roadmap/data/byFileType/signal/consolidatedImputed/DNAMethylSBS/E023-DNAMethylSBS.imputed.FractionalMethylation.signal.bigwig	DNA_methylation	d472a8c866cbb13d105cffe02d3b4fcf
E024-DNAMethylSBS	https://egg2.wustl.edu/roadmap/data/byFileType/signal/consolidatedImputed/DNAMethylSBS/E024-DNAMethylSBS.imputed.FractionalMethylation.signal.bigwig	DNA_methylation	83b9b008112155b10feefe49915083ea
E025-DNAMethylSBS	https://egg2.wustl.edu/roadmap/data/byFileType/signal/consolidatedImputed/DNAMethylSBS/E025-DNAMethylSBS.imputed.FractionalMethylation.signal.bigwig	DNA_methylation	11e17538689f2bd0b77dee71873cf96c
E026-DNAMethylSBS	https://egg2.wustl.edu/roadmap/data/byFileType/signal/consolidatedImputed/DNAMethylSBS/E026-DNAMethylSBS.imputed.FractionalMethylation.signal.bigwig	DNA_methylation	4e578996bcfd1696ceecd65d2fe8fe60
E027-DNAMethylSBS	https://egg2.wustl.edu/roadmap/data/byFileType/signal/consolidatedImputed/DNAMethylSBS/E027-DNAMethylSBS.imputed.FractionalMethylation.signal.bigwig	DNA_methylation	46aec479522882511d8e71d70ab66c64
E028-DNAMethylSBS	https://egg2.wustl.edu/roadmap/data/byFileType/signal/consolidatedImputed/DNAMethylSBS/E028-DNAMethylSBS.imputed.FractionalMethylation.signal.bigwig	DNA_methylation	a6d33e41c3d97e372d7c8f7316b04fba
E029-DNAMethylSBS	https://egg2.wustl.edu/roadmap/data/byFileType/signal/consolidatedImputed/DNAMethylSBS/E029-DNAMethylSBS.imputed.FractionalMethylation.signal.bigwig	DNA_methylation	ac65df70807996f1a07e112c3a19efd1
E030-DNAMethylSBS	https://egg2.wustl.edu/roadmap/data/byFileType/signal/consolidatedImputed/DNAMethylSBS/E030-DNAMethylSBS.imputed.FractionalMethylation.signal.bigwig	DNA_methylation	9be2201e3eb70e9691cc66bcb0ef21f4
E031-DNAMethylSBS	https://egg2.wustl.edu/roadmap/data/byFileType/signal/consolidatedImputed/DNAMethylSBS/E031-DNAMethylSBS.imputed.FractionalMethylation.signal.bigwig	DNA_methylation	57be7e6ddc295d3446957ec40af136f9
E032-DNAMethylSBS	https://egg2.wustl.edu/roadmap/data/byFileType/signal/consolidatedImputed/DNAMethylSBS/E032-DNAMethylSBS.imputed.FractionalMethylation.signal.bigwig	DNA_methylation	e9d73b40f02d97c5c5def3ac87110ba1
E033-DNAMethylSBS	https://egg2.wustl.edu/roadmap/data/byFileType/signal/consolidatedImputed/DNAMethylSBS/E033-DNAMethylSBS.imputed.FractionalMethylation.signal.bigwig	DNA_methylation	d6ee05f742fe732169861934cc1bf2ee
E034-DNAMethylSBS	https://egg2.wustl.edu/roadmap/data/byFileType/signal/consolidatedImputed/DNAMethylSBS/E034-DNAMethylSBS.imputed.FractionalMethylation.signal.bigwig	DNA_methylation	a8ac04b34d669de795d5cb658eaa7a92
E035-DNAMethylSBS	https://egg2.wustl.edu/roadmap/data/byFileType/signal/consolidatedImputed/DNAMethylSBS/E035-DNAMethylSBS.imputed.FractionalMethylation.signal.bigwig	DNA_methylation	02f39fc7474164c52a37e5e0e86ff974
E036-DNAMethylSBS	https://egg2.wustl.edu/roadmap/data/byFileType/signal/consolidatedImputed/DNAMethylSBS/E036-DNAMethylSBS.imputed.FractionalMethylation.signal.bigwig	DNA_methylation	e04557612468fcff438507afc840b4c8
E037-DNAMethylSBS	https://egg2.wustl.edu/roadmap/data/byFileType/signal/consolidatedImputed/DNAMethylSBS/E037-DNAMethylSBS.imputed.FractionalMethylation.signal.bigwig	DNA_methylation	03f0679234f6a3f11db2d0c9a1820758
E038-DNAMethylSBS	https://egg2.wustl.edu/roadmap/data/byFileType/signal/consolidatedImputed/DNAMethylSBS/E038-DNAMethylSBS.imputed.FractionalMethylation.signal.bigwig	DNA_methylation	f053225ae451b944e62fc939d7fc8bd8
E039-DNAMethylSBS	https://egg2.wustl.edu/roadmap/data/byFileType/signal/consolidatedImputed/DNAMethylSBS/E039-DNAMethylSBS.imputed.FractionalMethylation.signal.bigwig	DNA_methylation	af006024125015ce0e8de608bb656632
E040-DNAMethylSBS	https://egg2.wustl.edu/roadmap/data/byFileType/signal/consolidatedImputed/DNAMethylSBS/E040-DNAMethylSBS.imputed.FractionalMethylation.signal.bigwig	DNA_methylation	8f7550a7b147c02858b02d370bda9660
E041-DNAMethylSBS	https://egg2.wustl.edu/roadmap/data/byFileType/signal/consolidatedImputed/DNAMethylSBS/E041-DNAMethylSBS.imputed.FractionalMethylation.signal.bigwig	DNA_methylation	f2012aa16a11899a1108ba0105735e65
E042-DNAMethylSBS	https://egg2.wustl.edu/roadmap/data/byFileType/signal/consolidatedImputed/DNAMethylSBS/E042-DNAMethylSBS.imputed.FractionalMethylation.signal.bigwig	DNA_methylation	61fc53356d44ce4458dcc91fa66a43e4
E043-DNAMethylSBS	https://egg2.wustl.edu/roadmap/data/byFileType/signal/consolidatedImputed/DNAMethylSBS/E043-DNAMethylSBS.imputed.FractionalMethylation.signal.bigwig	DNA_methylation	e8d2b3babacceacfc8b81c9401603a65
E044-DNAMethylSBS	https://egg2.wustl.edu/roadmap/data/byFileType/signal/consolidatedImputed/DNAMethylSBS/E044-DNAMethylSBS.imputed.FractionalMethylation.signal.bigwig	DNA_methylation	ca098c6074c1fbb75e459f284050b6ec
E045-DNAMethylSBS	https://egg2.wustl.edu/roadmap/data/byFileType/signal/consolidatedImputed/DNAMethylSBS/E045-DNAMethylSBS.imputed.FractionalMethylation.signal.bigwig	DNA_methylation	987a1efd3a3b93378f3b3c1e82d8116d
E046-DNAMethylSBS	https://egg2.wustl.edu/roadmap/data/byFileType/signal/consolidatedImputed/DNAMethylSBS/E046-DNAMethylSBS.imputed.FractionalMethylation.signal.bigwig	DNA_methylation	be204935e3816271d56f725cb4fd606a
E047-DNAMethylSBS	https://egg2.wustl.edu/roadmap/data/byFileType/signal/consolidatedImputed/DNAMethylSBS/E047-DNAMethylSBS.imputed.FractionalMethylation.signal.bigwig	DNA_methylation	aae395dbc759029f0f41c5f70465bf39
E048-DNAMethylSBS	https://egg2.wustl.edu/roadmap/data/byFileType/signal/consolidatedImputed/DNAMethylSBS/E048-DNAMethylSBS.imputed.FractionalMethylation.signal.bigwig	DNA_methylation	aad3284b56314f636ae6b50adb9db46a
E049-DNAMethylSBS	https://egg2.wustl.edu/roadmap/data/byFileType/signal/consolidatedImputed/DNAMethylSBS/E049-DNAMethylSBS.imputed.FractionalMethylation.signal.bigwig	DNA_methylation	63cc8e25db53c8e9ae1db6f7714bf28f
E050-DNAMethylSBS	https://egg2.wustl.edu/roadmap/data/byFileType/signal/consolidatedImputed/DNAMethylSBS/E050-DNAMethylSBS.imputed.FractionalMethylation.signal.bigwig	DNA_methylation	3f36bcc3742ca2d4fcc1c0ce646901af
E051-DNAMethylSBS	https://egg2.wustl.edu/roadmap/data/byFileType/signal/consolidatedImputed/DNAMethylSBS/E051-DNAMethylSBS.imputed.FractionalMethylation.signal.bigwig	DNA_methylation	f265d181886d273308633055816b9bd5
E052-DNAMethylSBS	https://egg2.wustl.edu/roadmap/data/byFileType/signal/consolidatedImputed/DNAMethylSBS/E052-DNAMethylSBS.imputed.FractionalMethylation.signal.bigwig	DNA_methylation	c83b153bb9ecd3ca534ca80d7d7edf3d
E053-DNAMethylSBS	https://egg2.wustl.edu/roadmap/data/byFileType/signal/consolidatedImputed/DNAMethylSBS/E053-DNAMethylSBS.imputed.FractionalMethylation.signal.bigwig	DNA_methylation	79b1983da5b751e8c7624090a8303923
E054-DNAMethylSBS	https://egg2.wustl.edu/roadmap/data/byFileType/signal/consolidatedImputed/DNAMethylSBS/E054-DNAMethylSBS.imputed.FractionalMethylation.signal.bigwig	DNA_methylation	1e0bf64c16491f4850a5977b4781942c
E055-DNAMethylSBS	https://egg2.wustl.edu/roadmap/data/byFileType/signal/consolidatedImputed/DNAMethylSBS/E055-DNAMethylSBS.imputed.FractionalMethylation.signal.bigwig	DNA_methylation	044038fbfb44a84483afce6b53986a41
E056-DNAMethylSBS	https://egg2.wustl.edu/roadmap/data/byFileType/signal/consolidatedImputed/DNAMethylSBS/E056-DNAMethylSBS.imputed.FractionalMethylation.signal.bigwig	DNA_methylation	7fa0dcc9cb9115c802042aa2b5cb3188
E057-DNAMethylSBS	https://egg2.wustl.edu/roadmap/data/byFileType/signal/consolidatedImputed/DNAMethylSBS/E057-DNAMethylSBS.imputed.FractionalMethylation.signal.bigwig	DNA_methylation	cf4403c72281227ed9ae872327904ebc
E058-DNAMethylSBS	https://egg2.wustl.edu/roadmap/data/byFileType/signal/consolidatedImputed/DNAMethylSBS/E058-DNAMethylSBS.imputed.FractionalMethylation.signal.bigwig	DNA_methylation	a9c2a6210ce15fc7a37ce31ba08aa710
E059-DNAMethylSBS	https://egg2.wustl.edu/roadmap/data/byFileType/signal/consolidatedImputed/DNAMethylSBS/E059-DNAMethylSBS.imputed.FractionalMethylation.signal.bigwig	DNA_methylation	a06da0d6fd6fb54dfe94fdf54070fea4
E061-DNAMethylSBS	https://egg2.wustl.edu/roadmap/data/byFileType/signal/consolidatedImputed/DNAMethylSBS/E061-DNAMethylSBS.imputed.FractionalMethylation.signal.bigwig	DNA_methylation	814b4da2c947edc2d705aa74f567f672
E062-DNAMethylSBS	https://egg2.wustl.edu/roadmap/data/byFileType/signal/consolidatedImputed/DNAMethylSBS/E062-DNAMethylSBS.imputed.FractionalMethylation.signal.bigwig	DNA_methylation	d9d775d980aeff79f19ba108e535fb38
E063-DNAMethylSBS	https://egg2.wustl.edu/roadmap/data/byFileType/signal/consolidatedImputed/DNAMethylSBS/E063-DNAMethylSBS.imputed.FractionalMethylation.signal.bigwig	DNA_methylation	cd0982a65ac2661523be9a63ff1e0f9a
E065-DNAMethylSBS	https://egg2.wustl.edu/roadmap/data/byFileType/signal/consolidatedImputed/DNAMethylSBS/E065-DNAMethylSBS.imputed.FractionalMethylation.signal.bigwig	DNA_methylation	44de8a166961ca18cfc91606da15cd89
E066-DNAMethylSBS	https://egg2.wustl.edu/roadmap/data/byFileType/signal/consolidatedImputed/DNAMethylSBS/E066-DNAMethylSBS.imputed.FractionalMethylation.signal.bigwig	DNA_methylation	ad56e33556d656f3ba3b0f833cecf64b
E067-DNAMethylSBS	https://egg2.wustl.edu/roadmap/data/byFileType/signal/consolidatedImputed/DNAMethylSBS/E067-DNAMethylSBS.imputed.FractionalMethylation.signal.bigwig	DNA_methylation	0bd70a0c76344212a2ae807701aa7ebe
E068-DNAMethylSBS	https://egg2.wustl.edu/roadmap/data/byFileType/signal/consolidatedImputed/DNAMethylSBS/E068-DNAMethylSBS.imputed.FractionalMethylation.signal.bigwig	DNA_methylation	a1f3d4a79c3d2e1d0982f0d362fc6bed
E069-DNAMethylSBS	https://egg2.wustl.edu/roadmap/data/byFileType/signal/consolidatedImputed/DNAMethylSBS/E069-DNAMethylSBS.imputed.FractionalMethylation.signal.bigwig	DNA_methylation	b9d341a0adc001ef1e18572e797567dd
E070-DNAMethylSBS	https://egg2.wustl.edu/roadmap/data/byFileType/signal/consolidatedImputed/DNAMethylSBS/E070-DNAMethylSBS.imputed.FractionalMethylation.signal.bigwig	DNA_methylation	efeed2c9a45282a16f01e965a0e5d38c
E071-DNAMethylSBS	https://egg2.wustl.edu/roadmap/data/byFileType/signal/consolidatedImputed/DNAMethylSBS/E071-DNAMethylSBS.imputed.FractionalMethylation.signal.bigwig	DNA_methylation	11da4fa623cc56bfe12f45f06f99a8b4
E072-DNAMethylSBS	https://egg2.wustl.edu/roadmap/data/byFileType/signal/consolidatedImputed/DNAMethylSBS/E072-DNAMethylSBS.imputed.FractionalMethylation.signal.bigwig	DNA_methylation	ecd2250e8b68a3b3b4ac90230866e532
E073-DNAMethylSBS	https://egg2.wustl.edu/roadmap/data/byFileType/signal/consolidatedImputed/DNAMethylSBS/E073-DNAMethylSBS.imputed.FractionalMethylation.signal.bigwig	DNA_methylation	0522466614193a2e4a782729fe07ee1d
E074-DNAMethylSBS	https://egg2.wustl.edu/roadmap/data/byFileType/signal/consolidatedImputed/DNAMethylSBS/E074-DNAMethylSBS.imputed.FractionalMethylation.signal.bigwig	DNA_methylation	fc5c8834fdbe6b8bf789c2edb1d4c18b
E075-DNAMethylSBS	https://egg2.wustl.edu/roadmap/data/byFileType/signal/consolidatedImputed/DNAMethylSBS/E075-DNAMethylSBS.imputed.FractionalMethylation.signal.bigwig	DNA_methylation	fc2962d959e7df80363fa5b5148a3bf7
E076-DNAMethylSBS	https://egg2.wustl.edu/roadmap/data/byFileType/signal/consolidatedImputed/DNAMethylSBS/E076-DNAMethylSBS.imputed.FractionalMethylation.signal.bigwig	DNA_methylation	fec50e4242a8d24f69e8d32dcef380ee
E077-DNAMethylSBS	https://egg2.wustl.edu/roadmap/data/byFileType/signal/consolidatedImputed/DNAMethylSBS/E077-DNAMethylSBS.imputed.FractionalMethylation.signal.bigwig	DNA_methylation	b39e2dc223010b982b619bcc2aae2813
E078-DNAMethylSBS	https://egg2.wustl.edu/roadmap/data/byFileType/signal/consolidatedImputed/DNAMethylSBS/E078-DNAMethylSBS.imputed.FractionalMethylation.signal.bigwig	DNA_methylation	94ce6e2c2b966710781956c57014a045
E079-DNAMethylSBS	https://egg2.wustl.edu/roadmap/data/byFileType/signal/consolidatedImputed/DNAMethylSBS/E079-DNAMethylSBS.imputed.FractionalMethylation.signal.bigwig	DNA_methylation	60b97cfe14efca2a4a4f314400f9d9f0
E080-DNAMethylSBS	https://egg2.wustl.edu/roadmap/data/byFileType/signal/consolidatedImputed/DNAMethylSBS/E080-DNAMethylSBS.imputed.FractionalMethylation.signal.bigwig	DNA_methylation	569eaec11a78fdc6d46fde3cff74ee76
E081-DNAMethylSBS	https://egg2.wustl.edu/roadmap/data/byFileType/signal/consolidatedImputed/DNAMethylSBS/E081-DNAMethylSBS.imputed.FractionalMethylation.signal.bigwig	DNA_methylation	65db605dedf24dc7c320005fad96b85c
E082-DNAMethylSBS	https://egg2.wustl.edu/roadmap/data/byFileType/signal/consolidatedImputed/DNAMethylSBS/E082-DNAMethylSBS.imputed.FractionalMethylation.signal.bigwig	DNA_methylation	3ea642c9f8f2cec0afc19251f0dd7aa8
E083-DNAMethylSBS	https://egg2.wustl.edu/roadmap/data/byFileType/signal/consolidatedImputed/DNAMethylSBS/E083-DNAMethylSBS.imputed.FractionalMethylation.signal.bigwig	DNA_methylation	74bde59cc998ee5972d0f2d805caff9f
E084-DNAMethylSBS	https://egg2.wustl.edu/roadmap/data/byFileType/signal/consolidatedImputed/DNAMethylSBS/E084-DNAMethylSBS.imputed.FractionalMethylation.signal.bigwig	DNA_methylation	0b0268ac223cda65de0edc0af91eb7b2
E085-DNAMethylSBS	https://egg2.wustl.edu/roadmap/data/byFileType/signal/consolidatedImputed/DNAMethylSBS/E085-DNAMethylSBS.imputed.FractionalMethylation.signal.bigwig	DNA_methylation	29e4e0e4a65c4c813845b71ad8dd88dc
E086-DNAMethylSBS	https://egg2.wustl.edu/roadmap/data/byFileType/signal/consolidatedImputed/DNAMethylSBS/E086-DNAMethylSBS.imputed.FractionalMethylation.signal.bigwig	DNA_methylation	0f5b7a8a13b4164729fe15bcf2d7888c
E087-DNAMethylSBS	https://egg2.wustl.edu/roadmap/data/byFileType/signal/consolidatedImputed/DNAMethylSBS/E087-DNAMethylSBS.imputed.FractionalMethylation.signal.bigwig	DNA_methylation	0b8b7c40a454b778c7ff88496655a184
E088-DNAMethylSBS	https://egg2.wustl.edu/roadmap/data/byFileType/signal/consolidatedImputed/DNAMethylSBS/E088-DNAMethylSBS.imputed.FractionalMethylation.signal.bigwig	DNA_methylation	785acd671c26dbb13c482ce60b26ec89
E089-DNAMethylSBS	https://egg2.wustl.edu/roadmap/data/byFileType/signal/consolidatedImputed/DNAMethylSBS/E089-DNAMethylSBS.imputed.FractionalMethylation.signal.bigwig	DNA_methylation	cc9ded31af29351b8d5a0fff2205b825
E090-DNAMethylSBS	https://egg2.wustl.edu/roadmap/data/byFileType/signal/consolidatedImputed/DNAMethylSBS/E090-DNAMethylSBS.imputed.FractionalMethylation.signal.bigwig	DNA_methylation	72e4e415eb00597f330d9899de66e877
E091-DNAMethylSBS	https://egg2.wustl.edu/roadmap/data/byFileType/signal/consolidatedImputed/DNAMethylSBS/E091-DNAMethylSBS.imputed.FractionalMethylation.signal.bigwig	DNA_methylation	63e39e3b10982d7ed3c4409483249541
E092-DNAMethylSBS	https://egg2.wustl.edu/roadmap/data/byFileType/signal/consolidatedImputed/DNAMethylSBS/E092-DNAMethylSBS.imputed.FractionalMethylation.signal.bigwig	DNA_methylation	c00bc8aa3921dc59b80b22697ebb0436
E093-DNAMethylSBS	https://egg2.wustl.edu/roadmap/data/byFileType/signal/consolidatedImputed/DNAMethylSBS/E093-DNAMethylSBS.imputed.FractionalMethylation.signal.bigwig	DNA_methylation	601f35aa2dd5fc0aa1e91c6c6f532b70
E094-DNAMethylSBS	https://egg2.wustl.edu/roadmap/data/byFileType/signal/consolidatedImputed/DNAMethylSBS/E094-DNAMethylSBS.imputed.FractionalMethylation.signal.bigwig	DNA_methylation	13169d3077810ce24904a6366f49990a
E095-DNAMethylSBS	https://egg2.wustl.edu/roadmap/data/byFileType/signal/consolidatedImputed/DNAMethylSBS/E095-DNAMethylSBS.imputed.FractionalMethylation.signal.bigwig	DNA_methylation	c15c0bc480c5480943f83286b9cdfdd1
E096-DNAMethylSBS	https://egg2.wustl.edu/roadmap/data/byFileType/signal/consolidatedImputed/DNAMethylSBS/E096-DNAMethylSBS.imputed.FractionalMethylation.signal.bigwig	DNA_methylation	120174cc3afecc3189f528948444c0a7
E097-DNAMethylSBS	https://egg2.wustl.edu/roadmap/data/byFileType/signal/consolidatedImputed/DNAMethylSBS/E097-DNAMethylSBS.imputed.FractionalMethylation.signal.bigwig	DNA_methylation	ac8fdaddd648400fc6037fcff2c42438
E098-DNAMethylSBS	https://egg2.wustl.edu/roadmap/data/byFileType/signal/consolidatedImputed/DNAMethylSBS/E098-DNAMethylSBS.imputed.FractionalMethylation.signal.bigwig	DNA_methylation	2e9842da68d72e4a78d57892c515e922
E099-DNAMethylSBS	https://egg2.wustl.edu/roadmap/data/byFileType/signal/consolidatedImputed/DNAMethylSBS/E099-DNAMethylSBS.imputed.FractionalMethylation.signal.bigwig	DNA_methylation	4efdaa8859f999b61973d07473f81542
E100-DNAMethylSBS	https://egg2.wustl.edu/roadmap/data/byFileType/signal/consolidatedImputed/DNAMethylSBS/E100-DNAMethylSBS.imputed.FractionalMethylation.signal.bigwig	DNA_methylation	8dafa11a4131f8c0d978d09b43d9ad8e
E101-DNAMethylSBS	https://egg2.wustl.edu/roadmap/data/byFileType/signal/consolidatedImputed/DNAMethylSBS/E101-DNAMethylSBS.imputed.FractionalMethylation.signal.bigwig	DNA_methylation	e057480a9275236de6277987db2a2fa5
E102-DNAMethylSBS	https://egg2.wustl.edu/roadmap/data/byFileType/signal/consolidatedImputed/DNAMethylSBS/E102-DNAMethylSBS.imputed.FractionalMethylation.signal.bigwig	DNA_methylation	486b2abea8e18d85e654759f5df711e5
E103-DNAMethylSBS	https://egg2.wustl.edu/roadmap/data/byFileType/signal/consolidatedImputed/DNAMethylSBS/E103-DNAMethylSBS.imputed.FractionalMethylation.signal.bigwig	DNA_methylation	b614b01bf498b982e14d172eee58ac0e
E104-DNAMethylSBS	https://egg2.wustl.edu/roadmap/data/byFileType/signal/consolidatedImputed/DNAMethylSBS/E104-DNAMethylSBS.imputed.FractionalMethylation.signal.bigwig	DNA_methylation	b856ed842d739347d017fb59d8fc6288
E105-DNAMethylSBS	https://egg2.wustl.edu/roadmap/data/byFileType/signal/consolidatedImputed/DNAMethylSBS/E105-DNAMethylSBS.imputed.FractionalMethylation.signal.bigwig	DNA_methylation	4269daec07cb8383032a636119a5c91e
E106-DNAMethylSBS	https://egg2.wustl.edu/roadmap/data/byFileType/signal/consolidatedImputed/DNAMethylSBS/E106-DNAMethylSBS.imputed.FractionalMethylation.signal.bigwig	DNA_methylation	52751b61d26062ab7458074944983e46
E107-DNAMethylSBS	https://egg2.wustl.edu/roadmap/data/byFileType/signal/consolidatedImputed/DNAMethylSBS/E107-DNAMethylSBS.imputed.FractionalMethylation.signal.bigwig	DNA_methylation	0795b63c9759ed32bcf6131dca7510b4
E108-DNAMethylSBS	https://egg2.wustl.edu/roadmap/data/byFileType/signal/consolidatedImputed/DNAMethylSBS/E108-DNAMethylSBS.imputed.FractionalMethylation.signal.bigwig	DNA_methylation	ef095a5619b83052e53045225a6c1bb9
E109-DNAMethylSBS	https://egg2.wustl.edu/roadmap/data/byFileType/signal/consolidatedImputed/DNAMethylSBS/E109-DNAMethylSBS.imputed.FractionalMethylation.signal.bigwig	DNA_methylation	916db03a18609457a139096a0848a0a1
E110-DNAMethylSBS	https://egg2.wustl.edu/roadmap/data/byFileType/signal/consolidatedImputed/DNAMethylSBS/E110-DNAMethylSBS.imputed.FractionalMethylation.signal.bigwig	DNA_methylation	4a6378fec5b065e18321fbb6f1cefada
E111-DNAMethylSBS	https://egg2.wustl.edu/roadmap/data/byFileType/signal/consolidatedImputed/DNAMethylSBS/E111-DNAMethylSBS.imputed.FractionalMethylation.signal.bigwig	DNA_methylation	f3d3fc8cead8383e1d4066fe9a308a86
E112-DNAMethylSBS	https://egg2.wustl.edu/roadmap/data/byFileType/signal/consolidatedImputed/DNAMethylSBS/E112-DNAMethylSBS.imputed.FractionalMethylation.signal.bigwig	DNA_methylation	00b74e2a3026fdcdc64559267e02b567
E113-DNAMethylSBS	https://egg2.wustl.edu/roadmap/data/byFileType/signal/consolidatedImputed/DNAMethylSBS/E113-DNAMethylSBS.imputed.FractionalMethylation.signal.bigwig	DNA_methylation	8817479c241d71b7d514fd6187390161
E114-DNAMethylSBS	https://egg2.wustl.edu/roadmap/data/byFileType/signal/consolidatedImputed/DNAMethylSBS/E114-DNAMethylSBS.imputed.FractionalMethylation.signal.bigwig	DNA_methylation	815e7d4497dfb40b1632cbbb840a075b
E115-DNAMethylSBS	https://egg2.wustl.edu/roadmap/data/byFileType/signal/consolidatedImputed/DNAMethylSBS/E115-DNAMethylSBS.imputed.FractionalMethylation.signal.bigwig	DNA_methylation	6df74b517f7bc240db46991f7ab1a1e5
E116-DNAMethylSBS	https://egg2.wustl.edu/roadmap/data/byFileType/signal/consolidatedImputed/DNAMethylSBS/E116-DNAMethylSBS.imputed.FractionalMethylation.signal.bigwig	DNA_methylation	62b6df012c1912db0db39768214d4e71
E117-DNAMethylSBS	https://egg2.wustl.edu/roadmap/data/byFileType/signal/consolidatedImputed/DNAMethylSBS/E117-DNAMethylSBS.imputed.FractionalMethylation.signal.bigwig	DNA_methylation	46ce42b2f508ddea05a648b6b96a8597
E118-DNAMethylSBS	https://egg2.wustl.edu/roadmap/data/byFileType/signal/consolidatedImputed/DNAMethylSBS/E118-DNAMethylSBS.imputed.FractionalMethylation.signal.bigwig	DNA_methylation	ff6d888f7571ec3178334aa4eb8396d8
E119-DNAMethylSBS	https://egg2.wustl.edu/roadmap/data/byFileType/signal/consolidatedImputed/DNAMethylSBS/E119-DNAMethylSBS.imputed.FractionalMethylation.signal.bigwig	DNA_methylation	7995a370395058ddfd6038b46e1264b4
E120-DNAMethylSBS	https://egg2.wustl.edu/roadmap/data/byFileType/signal/consolidatedImputed/DNAMethylSBS/E120-DNAMethylSBS.imputed.FractionalMethylation.signal.bigwig	DNA_methylation	e57bacceb168997991e7a970beab37d6
E121-DNAMethylSBS	https://egg2.wustl.edu/roadmap/data/byFileType/signal/consolidatedImputed/DNAMethylSBS/E121-DNAMethylSBS.imputed.FractionalMethylation.signal.bigwig	DNA_methylation	4cc6e766b2a218bb44dc39622e92ccba
E122-DNAMethylSBS	https://egg2.wustl.edu/roadmap/data/byFileType/signal/consolidatedImputed/DNAMethylSBS/E122-DNAMethylSBS.imputed.FractionalMethylation.signal.bigwig	DNA_methylation	fa330ec416504f7f9242f95cec6734f3
E123-DNAMethylSBS	https://egg2.wustl.edu/roadmap/data/byFileType/signal/consolidatedImputed/DNAMethylSBS/E123-DNAMethylSBS.imputed.FractionalMethylation.signal.bigwig	DNA_methylation	f19edbcef8795870b7ef1e21d5109193
E124-DNAMethylSBS	https://egg2.wustl.edu/roadmap/data/byFileType/signal/consolidatedImputed/DNAMethylSBS/E124-DNAMethylSBS.imputed.FractionalMethylation.signal.bigwig	DNA_methylation	8e670a5b4ca88837427cc119812e4a00
E125-DNAMethylSBS	https://egg2.wustl.edu/roadmap/data/byFileType/signal/consolidatedImputed/DNAMethylSBS/E125-DNAMethylSBS.imputed.FractionalMethylation.signal.bigwig	DNA_methylation	6e67abdaf378ac3b44b2af469aa90091
E126-DNAMethylSBS	https://egg2.wustl.edu/roadmap/data/byFileType/signal/consolidatedImputed/DNAMethylSBS/E126-DNAMethylSBS.imputed.FractionalMethylation.signal.bigwig	DNA_methylation	f5de5f7a152929001a9cd328a958e037
E127-DNAMethylSBS	https://egg2.wustl.edu/roadmap/data/byFileType/signal/consolidatedImputed/DNAMethylSBS/E127-DNAMethylSBS.imputed.FractionalMethylation.signal.bigwig	DNA_methylation	2dac2b696a83bf3bac3b495a0d735f12
E128-DNAMethylSBS	https://egg2.wustl.edu/roadmap/data/byFileType/signal/consolidatedImputed/DNAMethylSBS/E128-DNAMethylSBS.imputed.FractionalMethylation.signal.bigwig	DNA_methylation	3eb812d773bd7e603d75e498d9c5d29a
E129-DNAMethylSBS	https://egg2.wustl.edu/roadmap/data/byFileType/signal/consolidatedImputed/DNAMethylSBS/E129-DNAMethylSBS.imputed.FractionalMethylation.signal.bigwig	DNA_methylation	700eceb7d47bf26e8f982414424ddc05
APOBEC3A	https://github.com/skandlab/MutSpot/blob/master/features/Ch37/APOBEC3A.bed	APOBEC3A
