## Supplementary Data 9 for "iDriver: A patient-centric framework for genome-wide cancer driver discovery"

Supplementary Data 9. Mean and standard deviation of CADD scores per element-type across cohorts.
elemType	The element-type analyzed
Mu	The mean CADD score of all mutations for each element-type within each cohort
sd	The standard deviation of CADD scores for all mutations for each element-type within each cohort
cohort	Cancer-specific cohorts and two Pan-cancer cohorts
elemType	Mu	sd	cohort
gc19_pc.cds	2.203710907	1.856392359	Biliary-AdenoCA
gc19_pc.3utr	0.230723846	0.544874844	Biliary-AdenoCA
gc19_pc.promCore	0.462531345	0.618494217	Biliary-AdenoCA
enhancers	0.169986548	0.477095846	Biliary-AdenoCA
gc19_pc.5utr	0.587790725	0.659258257	Biliary-AdenoCA
gc19_pc.cds	2.207119527	1.921617581	Bladder-TCC
gc19_pc.promCore	0.556937535	0.60753308	Bladder-TCC
enhancers	0.211913526	0.518829819	Bladder-TCC
gc19_pc.3utr	0.267124065	0.532491447	Bladder-TCC
gc19_pc.5utr	0.659378236	0.607076832	Bladder-TCC
gc19_pc.promCore	0.532673607	0.593244776	Bone-Leiomyo
gc19_pc.3utr	0.279984867	0.53702021	Bone-Leiomyo
enhancers	0.158439886	0.473815154	Bone-Leiomyo
gc19_pc.cds	2.139080327	1.887224975	Bone-Leiomyo
gc19_pc.5utr	0.536931264	0.597450088	Bone-Leiomyo
gc19_pc.cds	1.986698232	1.796438128	Bone-Osteosarc
gc19_pc.3utr	0.277089388	0.532401728	Bone-Osteosarc
enhancers	0.263505764	0.534019234	Bone-Osteosarc
gc19_pc.promCore	0.518566695	0.592759639	Bone-Osteosarc
gc19_pc.5utr	0.614010093	0.625580023	Bone-Osteosarc
gc19_pc.3utr	0.2822054	0.543589805	Pancan-no-skin-melanoma-lymph
enhancers	0.226905911	0.522278219	Pancan-no-skin-melanoma-lymph
gc19_pc.promCore	0.488752361	0.605904429	Pancan-no-skin-melanoma-lymph
gc19_pc.5utr	0.581939277	0.627334312	Pancan-no-skin-melanoma-lymph
gc19_pc.cds	2.222614402	1.939925151	Pancan-no-skin-melanoma-lymph
gc19_pc.cds	2.192109151	1.915863342	Breast-AdenoCa
gc19_pc.3utr	0.279396721	0.532865102	Breast-AdenoCa
enhancers	0.211895763	0.517414029	Breast-AdenoCa
gc19_pc.promCore	0.53191035	0.621993632	Breast-AdenoCa
gc19_pc.5utr	0.629986403	0.644498455	Breast-AdenoCa
enhancers	0.172354809	0.523402474	Cervix-SCC
gc19_pc.3utr	0.275418433	0.548634405	Cervix-SCC
gc19_pc.cds	2.22096467	1.957004855	Cervix-SCC
gc19_pc.5utr	0.562063782	0.563396317	Cervix-SCC
gc19_pc.promCore	0.557781103	0.602286583	Cervix-SCC
gc19_pc.cds	1.957284985	1.855066195	CNS-GBM
gc19_pc.3utr	0.258874812	0.513631014	CNS-GBM
gc19_pc.5utr	0.591184673	0.625321519	CNS-GBM
enhancers	0.1832705	0.479767914	CNS-GBM
gc19_pc.promCore	0.503001937	0.590470124	CNS-GBM
gc19_pc.3utr	0.218846147	0.537322877	CNS-Medullo
gc19_pc.cds	2.19649697	1.961148527	CNS-Medullo
gc19_pc.promCore	0.458981268	0.639464571	CNS-Medullo
gc19_pc.5utr	0.545215002	0.671239922	CNS-Medullo
enhancers	0.145539722	0.492757789	CNS-Medullo
enhancers	0.185666594	0.539078585	CNS-Oligo
gc19_pc.3utr	0.249696739	0.534731252	CNS-Oligo
gc19_pc.cds	2.067750824	1.88213689	CNS-Oligo
gc19_pc.5utr	0.624764874	0.633083134	CNS-Oligo
gc19_pc.promCore	0.526739252	0.631203771	CNS-Oligo
gc19_pc.3utr	0.194906568	0.495798771	CNS-PiloAstro
gc19_pc.cds	2.061370253	2.000651981	CNS-PiloAstro
gc19_pc.promCore	0.580911203	0.663243588	CNS-PiloAstro
enhancers	0.121624946	0.455452215	CNS-PiloAstro
gc19_pc.5utr	0.652975	0.610230042	CNS-PiloAstro
gc19_pc.cds	2.427772743	2.092578586	ColoRect-AdenoCA
gc19_pc.3utr	0.309329659	0.553871651	ColoRect-AdenoCA
gc19_pc.5utr	0.498757009	0.605599863	ColoRect-AdenoCA
gc19_pc.promCore	0.394410512	0.5786747	ColoRect-AdenoCA
enhancers	0.254847782	0.537070007	ColoRect-AdenoCA
enhancers	0.260547984	0.527108369	Eso-AdenoCa
gc19_pc.promCore	0.52099354	0.609957713	Eso-AdenoCa
gc19_pc.cds	2.020248829	1.809944231	Eso-AdenoCa
gc19_pc.3utr	0.275818701	0.540195791	Eso-AdenoCa
gc19_pc.5utr	0.624446005	0.632995341	Eso-AdenoCa
gc19_pc.cds	2.180636956	1.946409651	Head-SCC
enhancers	0.183090355	0.498671386	Head-SCC
gc19_pc.3utr	0.249751699	0.521203866	Head-SCC
gc19_pc.promCore	0.526341993	0.603843236	Head-SCC
gc19_pc.5utr	0.621365662	0.617136854	Head-SCC
gc19_pc.cds	2.310946217	1.892252374	Kidney-RCC
enhancers	0.225303242	0.50739057	Kidney-RCC
gc19_pc.3utr	0.30459568	0.546343506	Kidney-RCC
gc19_pc.promCore	0.512410591	0.597729998	Kidney-RCC
gc19_pc.5utr	0.576161714	0.611893782	Kidney-RCC
gc19_pc.3utr	0.276201187	0.535290354	Pan_Cancer
enhancers	0.228582571	0.521004028	Pan_Cancer
gc19_pc.promCore	0.510822285	0.612502506	Pan_Cancer
gc19_pc.5utr	0.596960382	0.633088535	Pan_Cancer
gc19_pc.cds	2.150001562	1.925114258	Pan_Cancer
gc19_pc.cds	2.180994823	1.85330658	Liver-HCC
gc19_pc.3utr	0.314294601	0.546834567	Liver-HCC
enhancers	0.235287689	0.518662769	Liver-HCC
gc19_pc.promCore	0.453735011	0.589870847	Liver-HCC
gc19_pc.5utr	0.536644247	0.615043156	Liver-HCC
gc19_pc.cds	2.179283162	1.93630182	Lung-AdenoCA
enhancers	0.205612034	0.51635648	Lung-AdenoCA
gc19_pc.promCore	0.517128505	0.607811339	Lung-AdenoCA
gc19_pc.5utr	0.605667888	0.634278314	Lung-AdenoCA
gc19_pc.3utr	0.252577035	0.523759714	Lung-AdenoCA
gc19_pc.cds	2.143521281	1.9173745	Lung-SCC
gc19_pc.5utr	0.606359582	0.629643245	Lung-SCC
gc19_pc.3utr	0.248268298	0.528719553	Lung-SCC
enhancers	0.218306032	0.528635931	Lung-SCC
gc19_pc.promCore	0.520555526	0.60630567	Lung-SCC
gc19_pc.cds	2.155002311	1.895604437	Lymph-BNHL
gc19_pc.3utr	0.304601291	0.55448612	Lymph-BNHL
gc19_pc.promCore	0.534899211	0.609424872	Lymph-BNHL
gc19_pc.5utr	0.642282181	0.639279639	Lymph-BNHL
enhancers	0.243949648	0.546698955	Lymph-BNHL
gc19_pc.3utr	0.285165269	0.536137862	Lymph-CLL
gc19_pc.5utr	0.535757869	0.644912607	Lymph-CLL
enhancers	0.198315764	0.535329548	Lymph-CLL
gc19_pc.promCore	0.462224082	0.627028749	Lymph-CLL
gc19_pc.cds	2.043171192	1.897764379	Lymph-CLL
gc19_pc.cds	1.96896027	1.789274838	Myeloid-MPN
gc19_pc.3utr	0.328479192	0.604484189	Myeloid-MPN
enhancers	0.154428453	0.45739095	Myeloid-MPN
gc19_pc.promCore	0.585402138	0.661927015	Myeloid-MPN
gc19_pc.5utr	0.698103989	0.682014151	Myeloid-MPN
gc19_pc.cds	2.194877129	1.863672631	Ovary-AdenoCA
gc19_pc.3utr	0.276296889	0.541028266	Ovary-AdenoCA
enhancers	0.234455344	0.534407407	Ovary-AdenoCA
gc19_pc.promCore	0.56625058	0.625778086	Ovary-AdenoCA
gc19_pc.5utr	0.65358016	0.649079199	Ovary-AdenoCA
gc19_pc.cds	2.122472085	1.925936755	Panc-AdenoCA
enhancers	0.201938478	0.516204668	Panc-AdenoCA
gc19_pc.3utr	0.249820018	0.541884188	Panc-AdenoCA
gc19_pc.promCore	0.527017981	0.623509713	Panc-AdenoCA
gc19_pc.5utr	0.617664493	0.631534812	Panc-AdenoCA
gc19_pc.3utr	0.267442547	0.541832949	Panc-Endocrine
gc19_pc.cds	2.238882692	1.928476708	Panc-Endocrine
enhancers	0.21967736	0.512515757	Panc-Endocrine
gc19_pc.promCore	0.550193983	0.613891505	Panc-Endocrine
gc19_pc.5utr	0.652611318	0.62466843	Panc-Endocrine
enhancers	0.20365794	0.515780825	Prost-AdenoCA
gc19_pc.5utr	0.572237594	0.625243162	Prost-AdenoCA
gc19_pc.promCore	0.495893127	0.609662771	Prost-AdenoCA
gc19_pc.3utr	0.258871832	0.544308729	Prost-AdenoCA
gc19_pc.cds	2.175879933	1.922271813	Prost-AdenoCA
gc19_pc.cds	1.943411323	1.870627443	Skin-Melanoma
gc19_pc.promCore	0.566320507	0.625649055	Skin-Melanoma
gc19_pc.3utr	0.250588962	0.500601865	Skin-Melanoma
enhancers	0.232660768	0.514083373	Skin-Melanoma
gc19_pc.5utr	0.638872315	0.647209804	Skin-Melanoma
gc19_pc.promCore	0.493852927	0.610806418	Stomach-AdenoCA
gc19_pc.cds	2.165646508	1.832971484	Stomach-AdenoCA
gc19_pc.3utr	0.246183808	0.539739671	Stomach-AdenoCA
enhancers	0.207951323	0.511894163	Stomach-AdenoCA
gc19_pc.5utr	0.599984516	0.634655475	Stomach-AdenoCA
gc19_pc.3utr	0.290880044	0.541534625	Thy-AdenoCA
gc19_pc.promCore	0.649459646	0.651304125	Thy-AdenoCA
gc19_pc.cds	2.155107589	1.893373803	Thy-AdenoCA
enhancers	0.172325134	0.466477228	Thy-AdenoCA
gc19_pc.5utr	0.760205835	0.671276773	Thy-AdenoCA
gc19_pc.cds	2.325625175	1.974441663	Uterus-AdenoCA
gc19_pc.promCore	0.448940185	0.612905705	Uterus-AdenoCA
enhancers	0.204127104	0.524598182	Uterus-AdenoCA
gc19_pc.3utr	0.234885584	0.53672043	Uterus-AdenoCA
gc19_pc.5utr	0.541386169	0.643214494	Uterus-AdenoCA
gc19_pc.cds	2.109213444	1.975699197	Kidney-ChRCC
enhancers	0.198454122	0.470385081	Kidney-ChRCC
gc19_pc.3utr	0.280425755	0.562309141	Kidney-ChRCC
gc19_pc.promCore	0.460490232	0.594054437	Kidney-ChRCC
gc19_pc.5utr	0.508877589	0.614091777	Kidney-ChRCC
