## Supplementary Data 10 for "iDriver: A patient-centric framework for genome-wide cancer driver discovery"

Supplementary Data 10. Parameters estimated for each element-type across length categories
elemType	The element-type analyzed
alpha	The ? parameter of the beta distribution
beta	The ? parameter of the beta distribution
rho	The intraclass correlation of mutation scores within genomic elements of the same length category
n4var	The number of patient-level ti scores from elements in the same length category used to compute within-element variance
length_category	The length categories for each element type, defined by quartiles of the element-type length distribution
elemType	alpha	beta	rho	n4var	length_category
enhancers	1.263820409	1.460209353	0.291913887	6029	>490
enhancers	1.35135687	1.716169158	0.508658327	2441	?199
enhancers	1.298127245	1.501779017	0.345803836	5568	313-490
enhancers	1.348953065	1.643377696	0.396038128	4596	199-313
gc19_pc.3utr	1.082811873	1.235832603	0.348927608	4353	1044-2266
gc19_pc.3utr	1.126633072	1.233242006	0.407919928	4255	397-1044
gc19_pc.3utr	1.018617476	1.188588565	0.252257137	4280	>2266
gc19_pc.3utr	1.258574722	1.430948267	0.433911906	2373	?397
gc19_pc.5utr	0.899242363	1.089837654	0.325341139	4148	>595
gc19_pc.5utr	1.149348074	1.073123398	0.439432176	2673	129-302
gc19_pc.5utr	1.076249478	1.050453024	0.621586207	948	?129
gc19_pc.5utr	1.07213518	1.062338143	0.407712132	3738	302-595
gc19_pc.cds	0.948537928	1.015626562	0.08047125	4597	1294-2094
gc19_pc.cds	0.844338952	1.119228434	0.242235488	3994	?781
gc19_pc.cds	0.951393507	0.937181577	0.071794602	4367	>2094
gc19_pc.cds	0.917218397	1.095943997	0.118767744	4673	781-1294
gc19_pc.promCore	0.988531145	1.256105235	0.457432624	3504	?378
gc19_pc.promCore	0.971429907	1.094705965	0.190993	4387	>930
gc19_pc.promCore	1.093234471	1.206755108	0.251680105	4458	572-930
gc19_pc.promCore	1.118510267	1.125909698	0.415665236	4218	378-572
