## Supplementary Data 11 for "iDriver: A patient-centric framework for genome-wide cancer driver discovery"

Supplementary Data 11. Cancer-related KEGG pathways, their associated networks, and the genes involved in each network
pathway_id	The KEGG pathway identifier
pathway_name	The name of KEGG pathway
network_ids	The KEGG network identifiers associated with the pathway
network_names	The names of the networks associated with the pathway
Network_element_ids	The identifiers of the elements within each network
Network_elements	The name of elements corresponding to each network element ID
genes	The gene symbols involved in each network element ID
pathway_id	pathway_name	network_ids	network_names	Network_element_ids	Network_elements	genes
hsa05207	Chemical carcinogenesis - receptor activation	nt06210	ERK signaling	N01354	BPA to RAS-ERK signaling pathway	EGFR,GRB2,SOS1,SOS2,HRAS,KRAS,NRAS,ARAF,BRAF,RAF1,MAP2K1,MAP2K2,MAPK1,MAPK3
hsa05207	Chemical carcinogenesis - receptor activation	nt06210	ERK signaling	N01361	P4/MPA to PR-RAS-ERK signaling pathway	PGR,SRC,GRB2,SOS1,SOS2,HRAS,KRAS,NRAS,ARAF,BRAF,RAF1,MAP2K1,MAP2K2,MAPK1,MAPK3,CCND1
hsa05207	Chemical carcinogenesis - receptor activation	nt06210	ERK signaling	N01353	E2 to RAS-ERK signaling pathway	ESR1,ESR2,SRC,HRAS,KRAS,NRAS,ARAF,BRAF,RAF1,MAP2K1,MAP2K2,MAPK1,MAPK3,FOS,JUN,CHRNA9
hsa05207	Chemical carcinogenesis - receptor activation	nt06210	ERK signaling	N01352	BPA to RAS-ERK signaling pathway	ESR1,ESR2,SRC,HRAS,KRAS,NRAS,ARAF,BRAF,RAF1,MAP2K1,MAP2K2,MAPK1,MAPK3
hsa05207	Chemical carcinogenesis - receptor activation	nt06210	ERK signaling	N01344	NNK/NNN to RAS-ERK signaling pathway	CHRNA7,CHRNA4,CHRNB2,CHRNA3,CHRNB4,HRAS,KRAS,NRAS,ARAF,BRAF,RAF1,MAP2K1,MAP2K2,MAPK1,MAPK3,FOS,JUN,MYC,BCL2
hsa05207	Chemical carcinogenesis - receptor activation	nt06214	PI3K signaling	N01355	Arsenic to PI3K signaling pathway	EGFR,PIK3CA,PIK3CB,PIK3CD,AKT1,AKT2,AKT3,MTOR,RPS6KB1,RPS6KB2
hsa05207	Chemical carcinogenesis - receptor activation	nt06214	PI3K signaling	N01357	P4/MPA to membrane-initiated progesterone signaling pathway	PAQR7,PAQR8,PAQR5,PIK3CA,PIK3CB,PIK3CD,AKT1,AKT2,AKT3
hsa05207	Chemical carcinogenesis - receptor activation	nt06214	PI3K signaling	N01359	P4/MPA to PR-PI3K signaling pathway	PGR,SRC,PIK3CA,PIK3CB,PIK3CD,AKT1,AKT2,AKT3
hsa05207	Chemical carcinogenesis - receptor activation	nt06214	PI3K signaling	N01348	Nicotine/NNK to PI3K signaling pathway	ADRB2,GNAI1,GNAI2,GNAI3,PIK3CA,PIK3CB,PIK3CD,AKT1,AKT2,AKT3,BAD
hsa05207	Chemical carcinogenesis - receptor activation	nt06214	PI3K signaling	N01339	NNK/NNN to PI3K signaling pathway	CHRNA7,PIK3CA,PIK3CB,PIK3CD,AKT1,AKT2,AKT3,MTOR,NFKB1,RELA,BIRC5
hsa05207	Chemical carcinogenesis - receptor activation	nt06214	PI3K signaling	N01350	NNK/NNN to PI3K signaling pathway	CHRNA9,PIK3CA,PIK3CB,PIK3CD,AKT1,AKT2,AKT3,ESR1,ESR2,FOS,JUN,CCND3
hsa05207	Chemical carcinogenesis - receptor activation	nt06219	JAK-STAT signaling	N01341	NNK/NNN to Jak-STAT signaling pathway	CHRNA7,JAK2,STAT3,IKBKE
hsa05207	Chemical carcinogenesis - receptor activation	nt06219	JAK-STAT signaling	N01342	Nicotine to Jak-STAT signaling pathway	CHRNA4,CHRNB2,JAK2,STAT3,CCND1
hsa05207	Chemical carcinogenesis - receptor activation	nt06227	Nuclear receptor signaling	N01364	E2 to nuclear-initiated estrogen signaling pathway	ESR1,ESR2,EGF,FGF9,DLL1,DLL3,DLL4
hsa05207	Chemical carcinogenesis - receptor activation	nt06227	Nuclear receptor signaling	N01363	P4/MPA to nuclear-initiated progesterone signaling pathway	PGR,WNT1,NOTCH2,JAG1
hsa05207	Chemical carcinogenesis - receptor activation	nt06227	Nuclear receptor signaling	N01365	TCDD to Ahr signaling pathway	AHR,ARNT,CYP1A1,CYP1B1,GSTO2,GSTA5,GSTA1,GSTA2,GSTA3,GSTA4,GSTM1,GSTM2,GSTM3,GSTM4,GSTM5,GSTP1,GSTT1,GSTT2,MGST1,MGST2,MGST3,GSTT2B,GSTO1
hsa05207	Chemical carcinogenesis - receptor activation	nt06227	Nuclear receptor signaling	N01366	BaP to Ahr signaling pathway	AHR,ARNT,CYP1A1,CYP1B1
hsa05207	Chemical carcinogenesis - receptor activation	nt06227	Nuclear receptor signaling	N01367	PCB to Ahr signaling pathway	AHR,ARNT,CYP1A1,CYP1B1
hsa05207	Chemical carcinogenesis - receptor activation	nt06227	Nuclear receptor signaling	N01368	HCB to Ahr signaling pathway	AHR,ARNT,CYP1A1
hsa05207	Chemical carcinogenesis - receptor activation	nt06230	Cell cycle	N01337	NNK/NNN to CHRNA7-E2F signaling pathway	CHRNA7,ARRB1,SRC,RAF1,RB1,E2F1,BIRC5,XIAP,CDC6,CDC25A
hsa05207	Chemical carcinogenesis - receptor activation	nt06234	cAMP signaling	N01346	Nicotine/NNK to cAMP signaling pathway	ADRB2,GNAS,ADCY1,ADCY2,ADCY3,ADCY4,ADCY5,ADCY6,ADCY7,ADCY8,ADCY9,PRKACA,PRKACB,PRKACG
hsa05210	Colorectal cancer	nt06210	ERK signaling	N00276	EGF-overexpression to RAS-ERK signaling pathway	EGF,EGFR,GRB2,SOS1,SOS2,HRAS,KRAS,NRAS,ARAF,BRAF,RAF1,MAP2K1,MAP2K2,MAPK1,MAPK3
hsa05210	Colorectal cancer	nt06210	ERK signaling	N00230	TGFA-overexpression to RAS-ERK signaling pathway	TGFA,EGFR,GRB2,SOS1,SOS2,HRAS,KRAS,NRAS,ARAF,BRAF,RAF1,MAP2K1,MAP2K2,MAPK1,MAPK3
hsa05210	Colorectal cancer	nt06210	ERK signaling	N00278	EREG-overexpression to RAS-ERK signaling pathway	EREG,EGFR,GRB2,SOS1,SOS2,HRAS,KRAS,NRAS,ARAF,BRAF,RAF1,MAP2K1,MAP2K2,MAPK1,MAPK3
hsa05210	Colorectal cancer	nt06210	ERK signaling	N00280	AREG-overexpression to RAS-ERK signaling pathway	AREG,EGFR,GRB2,SOS1,SOS2,HRAS,KRAS,NRAS,ARAF,BRAF,RAF1,MAP2K1,MAP2K2,MAPK1,MAPK3
hsa05210	Colorectal cancer	nt06210	ERK signaling	N00041	EGFR-overexpression to RAS-ERK signaling pathway	EGFR,GRB2,SOS1,SOS2,HRAS,KRAS,NRAS,ARAF,BRAF,RAF1,MAP2K1,MAP2K2,MAPK1,MAPK3
hsa05210	Colorectal cancer	nt06210	ERK signaling	N00012	Mutation-activated KRAS/NRAS to ERK signaling pathway	KRAS,NRAS,ARAF,BRAF,RAF1,MAP2K1,MAP2K2,MAPK1,MAPK3,CCND1
hsa05210	Colorectal cancer	nt06213	Other RAS signaling	N00104	Mutation-activated KRAS to RalGDS signaling pathway	KRAS,RALGDS,RALA,RALB
hsa05210	Colorectal cancer	nt06214	PI3K signaling	N00281	EGF-overexpression to PI3K signaling pathway	EGF,EGFR,PIK3CA,PIK3CB,PIK3CD,AKT1,AKT2,AKT3
hsa05210	Colorectal cancer	nt06214	PI3K signaling	N00232	TGFA-overexpression to PI3K signaling pathway	TGFA,EGFR,PIK3CA,PIK3CB,PIK3CD,AKT1,AKT2,AKT3
hsa05210	Colorectal cancer	nt06214	PI3K signaling	N00283	EREG-overexpression to PI3K signaling pathway	EREG,EGFR,PIK3CA,PIK3CB,PIK3CD,AKT1,AKT2,AKT3,RPS6KB1,RPS6KB2
hsa05210	Colorectal cancer	nt06214	PI3K signaling	N00285	AREG-overexpression to PI3K signaling pathway	AREG,EGFR,PIK3CA,PIK3CB,PIK3CD,AKT1,AKT2,AKT3,RPS6KB1,RPS6KB2
hsa05210	Colorectal cancer	nt06214	PI3K signaling	N00042	EGFR-overexpression to PI3K signaling pathway	EGFR,PIK3CA,PIK3CB,PIK3CD,AKT1,AKT2,AKT3,MTOR,RPS6KB1,RPS6KB2
hsa05210	Colorectal cancer	nt06214	PI3K signaling	N00032	Mutation-activated KRAS/NRAS to PI3K signaling pathway	KRAS,NRAS,PIK3CA,PIK3CB,PIK3CD,AKT1,AKT2,AKT3,BAD
hsa05210	Colorectal cancer	nt06215	WNT signaling	N00057	Mutation-inactivated APC to Wnt signaling pathway	GSK3B,AXIN1,AXIN2,APC,CTNNB1,TCF7,TCF7L1,TCF7L2,LEF1,BIRC5,MYC,CCND1
hsa05210	Colorectal cancer	nt06215	WNT signaling	N00058	Mutation-activated CTNNB1 to Wnt signaling pathway	GSK3B,AXIN1,AXIN2,APC,CTNNB1,TCF7,TCF7L1,TCF7L2,LEF1,BIRC5,MYC,CCND1
hsa05210	Colorectal cancer	nt06218	TGFB signaling	N00064	Mutation-inactivated TGFBR2 to TGF-beta signaling pathway	TGFBR2,TGFBR1,SMAD2,SMAD3
hsa05210	Colorectal cancer	nt06218	TGFB signaling	N00065	Mutation-inactivated SMAD2 to TGF-beta signaling pathway	TGFBR2,TGFBR1,SMAD2,SMAD3
hsa05210	Colorectal cancer	nt06231	Apoptosis	N00099	Mutation-inactivated BAX to apoptotic pathway	BAX,CYCS
hsa05210	Colorectal cancer	nt06231	Apoptosis	N00102	Loss of DCC to DCC-apoptotic pathway	CASP3,DCC,CASP9,APPL1
hsa05210	Colorectal cancer	nt06240	Transcription	N00115	Mutation-inactivated TP53 to transcription	TP53,CDKN1A,GADD45A,GADD45B,GADD45G,BAX,BAK1,DDB2,POLK
hsa05212	Pancreatic cancer	nt06210	ERK signaling	N00012	Mutation-activated KRAS/NRAS to ERK signaling pathway	KRAS,NRAS,ARAF,BRAF,RAF1,MAP2K1,MAP2K2,MAPK1,MAPK3,CCND1
hsa05212	Pancreatic cancer	nt06213	Other RAS signaling	N00104	Mutation-activated KRAS to RalGDS signaling pathway	KRAS,RALGDS,RALA,RALB
hsa05212	Pancreatic cancer	nt06214	PI3K signaling	N00034	ERBB2-overexpression to PI3K signaling pathway	EGF,ERBB2,EGFR,PIK3CA,PIK3CB,PIK3CD,AKT1,AKT2,AKT3,MTOR,RPS6KB1,RPS6KB2
hsa05212	Pancreatic cancer	nt06214	PI3K signaling	N00032	Mutation-activated KRAS/NRAS to PI3K signaling pathway	KRAS,NRAS,PIK3CA,PIK3CB,PIK3CD,AKT1,AKT2,AKT3,BAD
hsa05212	Pancreatic cancer	nt06219	JAK-STAT signaling	N00095	ERBB2-overexpression to EGF-Jak-STAT signaling pathway	EGF,ERBB2,EGFR,JAK1,STAT1,STAT3,VEGFA
hsa05212	Pancreatic cancer	nt06230	Cell cycle	N00070	Mutation-inactivated p16(INK4a) to p16-cell cycle G1/S	CDKN2A,CCND1,CCND2,CCND3,CDK4,CDK6,RB1,E2F1,E2F2,E2F3
hsa05212	Pancreatic cancer	nt06230	Cell cycle	N00071	Deleted p16(INK4a) to p16-cell cycle G1/S	CDKN2A,CCND1,CCND2,CCND3,CDK4,CDK6,RB1,E2F1,E2F2,E2F3
hsa05212	Pancreatic cancer	nt06240	Transcription	N00115	Mutation-inactivated TP53 to transcription	TP53,CDKN1A,GADD45A,GADD45B,GADD45G,BAX,BAK1,DDB2,POLK
hsa05225	Hepatocellular carcinoma	nt06210	ERK signaling	N00230	TGFA-overexpression to RAS-ERK signaling pathway	TGFA,EGFR,GRB2,SOS1,SOS2,HRAS,KRAS,NRAS,ARAF,BRAF,RAF1,MAP2K1,MAP2K2,MAPK1,MAPK3
hsa05225	Hepatocellular carcinoma	nt06210	ERK signaling	N00235	IGF2-overexpression to RAS-ERK signaling pathway	IGF2,IGF1R,GRB2,SOS1,SOS2,HRAS,KRAS,NRAS,ARAF,BRAF,RAF1,MAP2K1,MAP2K2,MAPK1,MAPK3
hsa05225	Hepatocellular carcinoma	nt06210	ERK signaling	N00237	IGF1R-overexpression to RAS-ERK signaling pathway	IGF2,IGF1R,GRB2,SOS1,SOS2,HRAS,KRAS,NRAS,ARAF,BRAF,RAF1,MAP2K1,MAP2K2,MAPK1,MAPK3
hsa05225	Hepatocellular carcinoma	nt06210	ERK signaling	N00246	HGF-overexpression to RAS-ERK signaling pathway	HGF,MET,GRB2,SOS1,SOS2,HRAS,KRAS,NRAS,ARAF,BRAF,RAF1,MAP2K1,MAP2K2,MAPK1,MAPK3
hsa05225	Hepatocellular carcinoma	nt06210	ERK signaling	N00005	Mutation-activated MET to RAS-ERK signaling pathway	MET,GRB2,SOS1,SOS2,HRAS,KRAS,NRAS,ARAF,BRAF,RAF1,MAP2K1,MAP2K2,MAPK1,MAPK3,CCND1
hsa05225	Hepatocellular carcinoma	nt06210	ERK signaling	N00248	MET-overexpression to RAS-ERK signaling pathway	MET,GRB2,SOS1,SOS2,HRAS,KRAS,NRAS,ARAF,BRAF,RAF1,MAP2K1,MAP2K2,MAPK1,MAPK3
hsa05225	Hepatocellular carcinoma	nt06214	PI3K signaling	N00232	TGFA-overexpression to PI3K signaling pathway	TGFA,EGFR,PIK3CA,PIK3CB,PIK3CD,AKT1,AKT2,AKT3
hsa05225	Hepatocellular carcinoma	nt06214	PI3K signaling	N00236	IGF2-overexpression to PI3K signaling pathway	IGF2,IGF1R,PIK3CA,PIK3CB,PIK3CD,AKT1,AKT2,AKT3,MTOR,RPS6KB1,RPS6KB2
hsa05225	Hepatocellular carcinoma	nt06214	PI3K signaling	N00238	IGF1R-overexpression to PI3K signaling pathway	IGF2,IGF1R,PIK3CA,PIK3CB,PIK3CD,AKT1,AKT2,AKT3,MTOR,RPS6KB1,RPS6KB2
hsa05225	Hepatocellular carcinoma	nt06214	PI3K signaling	N00247	HGF-overexpression to PI3K signaling pathway	HGF,MET,GAB1,PIK3CA,PIK3CB,PIK3CD,AKT1,AKT2,AKT3,BAD
hsa05225	Hepatocellular carcinoma	nt06214	PI3K signaling	N00044	Mutation-activated MET to PI3K signaling pathway	MET,GAB1,PIK3CA,PIK3CB,PIK3CD,AKT1,AKT2,AKT3,BAD
hsa05225	Hepatocellular carcinoma	nt06214	PI3K signaling	N00249	MET-overexpression to PI3K signaling pathway	MET,GAB1,PIK3CA,PIK3CB,PIK3CD,AKT1,AKT2,AKT3,BAD
hsa05225	Hepatocellular carcinoma	nt06214	PI3K signaling	N00049	Mutation-activated PI3K to PI3K signaling pathway	PIK3CA,AKT1,AKT2,AKT3,MTOR,RPS6KB1,RPS6KB2
hsa05225	Hepatocellular carcinoma	nt06214	PI3K signaling	N00052	Mutation-inactivated PTEN to PI3K signaling pathway	PTEN,AKT1,AKT2,AKT3
hsa05225	Hepatocellular carcinoma	nt06215	WNT signaling	N00059	FZD7-overexpression to Wnt signaling pathway	WNT1,WNT2,WNT2B,WNT3,WNT3A,WNT4,WNT5A,WNT5B,WNT6,WNT7A,WNT7B,WNT8A,WNT8B,WNT9A,WNT9B,WNT10A,WNT10B,WNT16,FZD7,LRP5,LRP6,DVL1,DVL2,DVL3,FRAT1,FRAT2,GSK3B,AXIN1,AXIN2,APC,CTNNB1,TCF7,TCF7L1,TCF7L2,LEF1,MYC,CCND1
hsa05225	Hepatocellular carcinoma	nt06215	WNT signaling	N00242	Mutation-inactivated AXIN to Wnt signaling pathway	GSK3B,APC,AXIN1,CTNNB1,TCF7,TCF7L1,TCF7L2,LEF1,MYC,CCND1
hsa05225	Hepatocellular carcinoma	nt06215	WNT signaling	N00058	Mutation-activated CTNNB1 to Wnt signaling pathway	GSK3B,AXIN1,AXIN2,APC,CTNNB1,TCF7,TCF7L1,TCF7L2,LEF1,BIRC5,MYC,CCND1
hsa05225	Hepatocellular carcinoma	nt06218	TGFB signaling	N00241	TGFBR2-reduced expression to TGF-beta signaling pathway	TGFBR2,TGFBR1,SMAD2,SMAD3
hsa05225	Hepatocellular carcinoma	nt06220	Calcium signaling	N00228	TGFA-overexpression to PLCG-PKC signaling pathway	TGFA,EGFR,PLCG1,PLCG2,PRKCA,PRKCB,PRKCG,ELK1
hsa05225	Hepatocellular carcinoma	nt06226	KEAP1-NRF2 signaling	N00244	Mutation-inactivated KEAP1 to KEAP1-NRF2 signaling pathway	KEAP1,NFE2L2,HMOX1,NQO1,GSTO2,GSTA5,GSTA1,GSTA2,GSTA3,GSTA4,GSTM1,GSTM2,GSTM3,GSTM4,GSTM5,GSTP1,GSTT1,GSTT2,MGST1,MGST2,MGST3,GSTT2B,GSTO1,TXNRD1
hsa05225	Hepatocellular carcinoma	nt06226	KEAP1-NRF2 signaling	N00245	Mutation-activated NRF2 to KEAP1-NRF2 signaling pathway	KEAP1,NFE2L2,HMOX1,NQO1,GSTO2,GSTA5,GSTA1,GSTA2,GSTA3,GSTA4,GSTM1,GSTM2,GSTM3,GSTM4,GSTM5,GSTP1,GSTT1,GSTT2,MGST1,MGST2,MGST3,GSTT2B,GSTO1,TXNRD1
hsa05225	Hepatocellular carcinoma	nt06230	Cell cycle	N00071	Deleted p16(INK4a) to p16-cell cycle G1/S	CDKN2A,CCND1,CCND2,CCND3,CDK4,CDK6,RB1,E2F1,E2F2,E2F3
hsa05225	Hepatocellular carcinoma	nt06230	Cell cycle	N00074	Loss of RB1 to cell cycle G1/S	RB1,E2F1,E2F2,E2F3
hsa05225	Hepatocellular carcinoma	nt06232	Telomerase activity	N00240	TERT-overexpression to telomerase activity	TERT,TERC
hsa05225	Hepatocellular carcinoma	nt06240	Transcription	N00115	Mutation-inactivated TP53 to transcription	TP53,CDKN1A,GADD45A,GADD45B,GADD45G,BAX,BAK1,DDB2,POLK
hsa05226	Gastric cancer	nt06210	ERK signaling	N00252	Amplified ERBB2 to RAS-ERK signaling pathway	EGF,ERBB2,EGFR,GRB2,SOS1,SOS2,HRAS,KRAS,NRAS,ARAF,BRAF,RAF1,MAP2K1,MAP2K2,MAPK1,MAPK3
hsa05226	Gastric cancer	nt06210	ERK signaling	N00020	Amplified FGFR to RAS-ERK signaling pathway	FGFR1,FGFR2,GRB2,SOS1,SOS2,HRAS,KRAS,NRAS,ARAF,BRAF,RAF1,MAP2K1,MAP2K2,MAPK1,MAPK3
hsa05226	Gastric cancer	nt06210	ERK signaling	N00259	Amplified MET to RAS-ERK signaling pathway	MET,GRB2,SOS1,SOS2,HRAS,KRAS,NRAS,ARAF,BRAF,RAF1,MAP2K1,MAP2K2,MAPK1,MAPK3
hsa05226	Gastric cancer	nt06210	ERK signaling	N00012	Mutation-activated KRAS/NRAS to ERK signaling pathway	KRAS,NRAS,ARAF,BRAF,RAF1,MAP2K1,MAP2K2,MAPK1,MAPK3,CCND1
hsa05226	Gastric cancer	nt06214	PI3K signaling	N00253	Amplified ERBB2 to PI3K signaling pathway	EGF,ERBB2,EGFR,PIK3CA,PIK3CB,PIK3CD,AKT1,AKT2,AKT3,MTOR,RPS6KB1,RPS6KB2
hsa05226	Gastric cancer	nt06214	PI3K signaling	N00038	Amplified FGFR to PI3K signaling pathway	FGFR1,FGFR2,PIK3CA,PIK3CB,PIK3CD,AKT1,AKT2,AKT3,MTOR
hsa05226	Gastric cancer	nt06214	PI3K signaling	N00260	Amplified MET to PI3K signaling pathway	MET,GAB1,PIK3CA,PIK3CB,PIK3CD,AKT1,AKT2,AKT3,MTOR
hsa05226	Gastric cancer	nt06215	WNT signaling	N00057	Mutation-inactivated APC to Wnt signaling pathway	GSK3B,AXIN1,AXIN2,APC,CTNNB1,TCF7,TCF7L1,TCF7L2,LEF1,BIRC5,MYC,CCND1
hsa05226	Gastric cancer	nt06215	WNT signaling	N00257	Loss of CDH1 to beta-catenin signaling pathway	CDH1,CTNNB1,TCF7,TCF7L1,TCF7L2,LEF1,MYC,CCND1
hsa05226	Gastric cancer	nt06215	WNT signaling	N00258	Mutation-inactivated CDH1 to beta-catenin signaling pathway	CDH1,CTNNB1,TCF7,TCF7L1,TCF7L2,LEF1,MYC,CCND1
hsa05226	Gastric cancer	nt06218	TGFB signaling	N00256	TGFBR1-reduced expression to TGF-beta signaling pathway	TGFBR2,TGFBR1,SMAD2,SMAD3
hsa05226	Gastric cancer	nt06230	Cell cycle	N00254	CDKN1B-reduced expression to p27-cell cycle G1/S	CDKN1B,CCNE1,CCNE2,CDK2,RB1,E2F1,E2F2,E2F3
hsa05226	Gastric cancer	nt06230	Cell cycle	N00255	Amplified CCNE to cell cycle G1/S	CCNE1,CDK2,RB1,E2F1,E2F2,E2F3
hsa05226	Gastric cancer	nt06232	Telomerase activity	N00240	TERT-overexpression to telomerase activity	TERT,TERC
hsa05226	Gastric cancer	nt06240	Transcription	N00115	Mutation-inactivated TP53 to transcription	TP53,CDKN1A,GADD45A,GADD45B,GADD45G,BAX,BAK1,DDB2,POLK
hsa05226	Gastric cancer	nt06240	Transcription	N00250	CDX2-overexpression to transcriptional activation	CDX2,MUC2,CDH17,REG4,ABCB1
hsa05226	Gastric cancer	nt06240	Transcription	N00251	CDX2-overexpression to transcriptional repression	CDX2,SHH
hsa05214	Glioma	nt06210	ERK signaling	N00513	Mutation-activated EGFR to RAS-ERK signaling pathway	EGFR,GRB2,SOS1,SOS2,HRAS,KRAS,NRAS,ARAF,BRAF,RAF1,MAP2K1,MAP2K2,MAPK1,MAPK3,CCND1
hsa05214	Glioma	nt06210	ERK signaling	N00006	Amplified EGFR to RAS-ERK signaling pathway	EGFR,GRB2,SOS1,SOS2,HRAS,KRAS,NRAS,ARAF,BRAF,RAF1,MAP2K1,MAP2K2,MAPK1,MAPK3
hsa05214	Glioma	nt06210	ERK signaling	N00041	EGFR-overexpression to RAS-ERK signaling pathway	EGFR,GRB2,SOS1,SOS2,HRAS,KRAS,NRAS,ARAF,BRAF,RAF1,MAP2K1,MAP2K2,MAPK1,MAPK3
hsa05214	Glioma	nt06210	ERK signaling	N00016	PDGF-overexpression to RAS-ERK signaling pathway	PDGFA,PDGFB,PDGFRA,PDGFRB,GRB2,SOS1,SOS2,HRAS,KRAS,NRAS,ARAF,BRAF,RAF1,MAP2K1,MAP2K2,MAPK1,MAPK3
hsa05214	Glioma	nt06210	ERK signaling	N00018	Amplified PDGFR to RAS-ERK signaling pathway	PDGFRA,GRB2,SOS1,SOS2,HRAS,KRAS,NRAS,ARAF,BRAF,RAF1,MAP2K1,MAP2K2,MAPK1,MAPK3
hsa05214	Glioma	nt06214	PI3K signaling	N00514	Mutation-activated EGFR to PI3K signaling pathway	EGFR,PIK3CA,PIK3CB,PIK3CD,AKT1,AKT2,AKT3,BAD
hsa05214	Glioma	nt06214	PI3K signaling	N00035	Amplified EGFR to PI3K signaling pathway	EGFR,PIK3CA,PIK3CB,PIK3CD,AKT1,AKT2,AKT3,MTOR
hsa05214	Glioma	nt06214	PI3K signaling	N00042	EGFR-overexpression to PI3K signaling pathway	EGFR,PIK3CA,PIK3CB,PIK3CD,AKT1,AKT2,AKT3,MTOR,RPS6KB1,RPS6KB2
hsa05214	Glioma	nt06214	PI3K signaling	N00040	Amplified PDGFR to PI3K signaling pathway	PDGFRA,PIK3CA,PIK3CB,PIK3CD,AKT1,AKT2,AKT3,MTOR
hsa05214	Glioma	nt06214	PI3K signaling	N00051	Deleted PTEN to PI3K signaling pathway	PTEN,AKT1,AKT2,AKT3
hsa05214	Glioma	nt06214	PI3K signaling	N00052	Mutation-inactivated PTEN to PI3K signaling pathway	PTEN,AKT1,AKT2,AKT3
hsa05214	Glioma	nt06220	Calcium signaling	N00027	Amplified EGFR to PLCG-CAMK signaling pathway	EGFR,PLCG1,PLCG2,CALM1,CALM2,CALM3,CAMK1,CAMK1D,CAMK1G,CAMK2A,CAMK2B,CAMK2D,CAMK2G,CAMK4
hsa05214	Glioma	nt06220	Calcium signaling	N00029	Amplified PDGFR to PLCG-CAMK signaling pathway	PDGFRA,PLCG1,PLCG2,CALM1,CALM2,CALM3,CAMK1,CAMK1D,CAMK1G,CAMK2A,CAMK2B,CAMK2D,CAMK2G,CAMK4
hsa05214	Glioma	nt06230	Cell cycle	N00067	Deleted p14(ARF) to p21-cell cycle G1/S	CDKN2A,MDM2,TP53,CDKN1A,CCND1,CCND2,CCND3,CDK4,CDK6,RB1,E2F1,E2F2,E2F3
hsa05214	Glioma	nt06230	Cell cycle	N00068	Amplified MDM2 to p21-cell cycle G1/S	MDM2,TP53,CDKN1A,CCND1,CCND2,CCND3,CDK4,CDK6,RB1,E2F1,E2F2,E2F3
hsa05214	Glioma	nt06230	Cell cycle	N00071	Deleted p16(INK4a) to p16-cell cycle G1/S	CDKN2A,CCND1,CCND2,CCND3,CDK4,CDK6,RB1,E2F1,E2F2,E2F3
hsa05214	Glioma	nt06230	Cell cycle	N00072	Amplified CDK4 to cell cycle G1/S	CCND1,CCND2,CCND3,CDK4,RB1,E2F1,E2F2,E2F3
hsa05214	Glioma	nt06230	Cell cycle	N00074	Loss of RB1 to cell cycle G1/S	RB1,E2F1,E2F2,E2F3
hsa05214	Glioma	nt06240	Transcription	N00115	Mutation-inactivated TP53 to transcription	TP53,CDKN1A,GADD45A,GADD45B,GADD45G,BAX,BAK1,DDB2,POLK
hsa05216	Thyroid cancer	nt06210	ERK signaling	N00009	TRK fusion kinase to RAS-ERK signaling pathway	NTRK1,HRAS,KRAS,NRAS,ARAF,BRAF,RAF1,MAP2K1,MAP2K2,MAPK1,MAPK3
hsa05216	Thyroid cancer	nt06210	ERK signaling	N00008	RET fusion kinase to RAS-ERK signaling pathway	RET,HRAS,KRAS,NRAS,ARAF,BRAF,RAF1,MAP2K1,MAP2K2,MAPK1,MAPK3
hsa05216	Thyroid cancer	nt06210	ERK signaling	N00012	Mutation-activated KRAS/NRAS to ERK signaling pathway	KRAS,NRAS,ARAF,BRAF,RAF1,MAP2K1,MAP2K2,MAPK1,MAPK3,CCND1
hsa05216	Thyroid cancer	nt06210	ERK signaling	N00013	Mutation-activated BRAF to ERK signaling pathway	BRAF,MAP2K1,MAP2K2,MAPK1,MAPK3
hsa05216	Thyroid cancer	nt06215	WNT signaling	N00061	CDH1-reduced expression to beta-catenin signaling pathway	CDH1,CTNNB1,TCF7,TCF7L1,TCF7L2,LEF1,MYC,CCND1
hsa05216	Thyroid cancer	nt06240	Transcription	N00115	Mutation-inactivated TP53 to transcription	TP53,CDKN1A,GADD45A,GADD45B,GADD45G,BAX,BAK1,DDB2,POLK
hsa05216	Thyroid cancer	nt06240	Transcription	N00126	PAX8-PPARG fusion to PPARG-mediated transcription	PAX8,RXRA,RXRB,RXRG,PPARG
hsa05221	Acute myeloid leukemia	nt06210	ERK signaling	N00003	Mutation-activated KIT to RAS-ERK signaling pathway	KIT,GRB2,SOS1,SOS2,HRAS,KRAS,NRAS,ARAF,BRAF,RAF1,MAP2K1,MAP2K2,MAPK1,MAPK3
hsa05221	Acute myeloid leukemia	nt06210	ERK signaling	N00004	Duplication or mutation-activated FLT3 to RAS-ERK signaling pathway	FLT3,GRB2,SOS1,SOS2,HRAS,KRAS,NRAS,ARAF,BRAF,RAF1,MAP2K1,MAP2K2,MAPK1,MAPK3
hsa05221	Acute myeloid leukemia	nt06210	ERK signaling	N00012	Mutation-activated KRAS/NRAS to ERK signaling pathway	KRAS,NRAS,ARAF,BRAF,RAF1,MAP2K1,MAP2K2,MAPK1,MAPK3,CCND1
hsa05221	Acute myeloid leukemia	nt06214	PI3K signaling	N00046	Mutation-activated KIT to PI3K signaling pathway	KIT,PIK3CA,PIK3CB,PIK3CD,AKT1,AKT2,AKT3,BAD
hsa05221	Acute myeloid leukemia	nt06214	PI3K signaling	N00031	Duplication or mutation-activated FLT3 to RAS-PI3K signaling pathway	FLT3,GRB2,SOS1,SOS2,HRAS,KRAS,NRAS,PIK3CA,PIK3CB,PIK3CD,AKT1,AKT2,AKT3,BAD
hsa05221	Acute myeloid leukemia	nt06214	PI3K signaling	N00032	Mutation-activated KRAS/NRAS to PI3K signaling pathway	KRAS,NRAS,PIK3CA,PIK3CB,PIK3CD,AKT1,AKT2,AKT3,BAD
hsa05221	Acute myeloid leukemia	nt06219	JAK-STAT signaling	N00054	Duplication or mutation-activated FLT3 to Jak-STAT signaling pathway	FLT3,STAT5A,STAT5B,PIM1,PIM2
hsa05221	Acute myeloid leukemia	nt06240	Transcription	N00116	Mutation-inactivated RUNX1 to transcription	RUNX1,CSF1R,MPO,CSF2,IL3
hsa05221	Acute myeloid leukemia	nt06240	Transcription	N00111	AML1-ETO fusion to CEBPA-mediated transcription	RUNX1,CEBPA,PER2
hsa05221	Acute myeloid leukemia	nt06240	Transcription	N00112	AML1-ETO fusion to PU.1-mediated transcription	RUNX1,SPI1,CD14,ITGAM,FCGR1A
hsa05221	Acute myeloid leukemia	nt06240	Transcription	N00108	AML1-ETO fusion to transcriptional activtion	RUNX1,JUP
hsa05221	Acute myeloid leukemia	nt06240	Transcription	N00109	PML-RARA fusion to transcriptional activtion	PML,JUP,CCNA1
hsa05221	Acute myeloid leukemia	nt06240	Transcription	N00113	PML-RARA fusion to transcriptional repression	PML,CEBPE,BCL2A1
hsa05221	Acute myeloid leukemia	nt06240	Transcription	N00110	PLZF-RARA fusion to transcriptional activtion	ZBTB16,JUP,CCNA1,MYC
hsa05221	Acute myeloid leukemia	nt06240	Transcription	N00114	PLZF-RARA fusion to transcriptional repression	ZBTB16,DUSP6
hsa05220	Chronic myeloid leukemia	nt06210	ERK signaling	N00002	BCR-ABL fusion kinase to RAS-ERK signaling pathway	ABL1,GRB2,SOS1,SOS2,HRAS,KRAS,NRAS,ARAF,BRAF,RAF1,MAP2K1,MAP2K2,MAPK1,MAPK3
hsa05220	Chronic myeloid leukemia	nt06214	PI3K signaling	N00048	BCR-ABL fusion kinase to PI3K signaling pathway	ABL1,CRKL,CBL,CRK,PIK3CA,PIK3CB,PIK3CD,AKT1,AKT2,AKT3,BAD
hsa05220	Chronic myeloid leukemia	nt06218	TGFB signaling	N00106	AML1-EVI1 fusion to TGF-beta signaling pathway	RUNX1,SMAD3,SMAD4
hsa05220	Chronic myeloid leukemia	nt06218	TGFB signaling	N00107	EVI-1 overexpression to TGF-beta signaling pathway	MECOM,SMAD3,SMAD4
hsa05220	Chronic myeloid leukemia	nt06219	JAK-STAT signaling	N00055	BCR-ABL fusion kinase to Jak-STAT signaling pathway	ABL1,STAT5A,STAT5B,BCL2L1
hsa05220	Chronic myeloid leukemia	nt06230	Cell cycle	N00067	Deleted p14(ARF) to p21-cell cycle G1/S	CDKN2A,MDM2,TP53,CDKN1A,CCND1,CCND2,CCND3,CDK4,CDK6,RB1,E2F1,E2F2,E2F3
hsa05220	Chronic myeloid leukemia	nt06230	Cell cycle	N00070	Mutation-inactivated p16(INK4a) to p16-cell cycle G1/S	CDKN2A,CCND1,CCND2,CCND3,CDK4,CDK6,RB1,E2F1,E2F2,E2F3
hsa05220	Chronic myeloid leukemia	nt06230	Cell cycle	N00074	Loss of RB1 to cell cycle G1/S	RB1,E2F1,E2F2,E2F3
hsa05220	Chronic myeloid leukemia	nt06240	Transcription	N00115	Mutation-inactivated TP53 to transcription	TP53,CDKN1A,GADD45A,GADD45B,GADD45G,BAX,BAK1,DDB2,POLK
hsa05217	Basal cell carcinoma	nt06217	HH signaling	N00010	Mutation-inactivated PTCH1 to Hedgehog signaling pathway	PTCH1,SMO,SUFU,KIF7,GLI1,GLI2,GLI3,BMP2,BMP4,HHIP,PTCH2,WNT1,WNT2,WNT2B,WNT3,WNT3A,WNT4,WNT5A,WNT5B,WNT6,WNT7A,WNT7B,WNT8A,WNT8B,WNT9A,WNT9B,WNT10A,WNT10B,WNT16
hsa05217	Basal cell carcinoma	nt06217	HH signaling	N00017	Mutation-activated SMO to Hedgehog signaling pathway	SMO,SUFU,KIF7,GLI1,GLI2,GLI3,BMP2,BMP4,HHIP,PTCH1,PTCH2,WNT1,WNT2,WNT2B,WNT3,WNT3A,WNT4,WNT5A,WNT5B,WNT6,WNT7A,WNT7B,WNT8A,WNT8B,WNT9A,WNT9B,WNT10A,WNT10B,WNT16
hsa05217	Basal cell carcinoma	nt06240	Transcription	N00115	Mutation-inactivated TP53 to transcription	TP53,CDKN1A,GADD45A,GADD45B,GADD45G,BAX,BAK1,DDB2,POLK
hsa05218	Melanoma	nt06210	ERK signaling	N00012	Mutation-activated KRAS/NRAS to ERK signaling pathway	KRAS,NRAS,ARAF,BRAF,RAF1,MAP2K1,MAP2K2,MAPK1,MAPK3,CCND1
hsa05218	Melanoma	nt06210	ERK signaling	N00013	Mutation-activated BRAF to ERK signaling pathway	BRAF,MAP2K1,MAP2K2,MAPK1,MAPK3
hsa05218	Melanoma	nt06214	PI3K signaling	N00051	Deleted PTEN to PI3K signaling pathway	PTEN,AKT1,AKT2,AKT3
hsa05218	Melanoma	nt06214	PI3K signaling	N00052	Mutation-inactivated PTEN to PI3K signaling pathway	PTEN,AKT1,AKT2,AKT3
hsa05218	Melanoma	nt06214	PI3K signaling	N00032	Mutation-activated KRAS/NRAS to PI3K signaling pathway	KRAS,NRAS,PIK3CA,PIK3CB,PIK3CD,AKT1,AKT2,AKT3,BAD
hsa05218	Melanoma	nt06230	Cell cycle	N00067	Deleted p14(ARF) to p21-cell cycle G1/S	CDKN2A,MDM2,TP53,CDKN1A,CCND1,CCND2,CCND3,CDK4,CDK6,RB1,E2F1,E2F2,E2F3
hsa05218	Melanoma	nt06230	Cell cycle	N00076	Mutation-inactivated p14(ARF) to p21-cell cycle G1/S	CDKN2A,MDM2,TP53,CDKN1A,CCND1,CCND2,CCND3,CDK4,CDK6,RB1,E2F1,E2F2,E2F3
hsa05218	Melanoma	nt06230	Cell cycle	N00070	Mutation-inactivated p16(INK4a) to p16-cell cycle G1/S	CDKN2A,CCND1,CCND2,CCND3,CDK4,CDK6,RB1,E2F1,E2F2,E2F3
hsa05218	Melanoma	nt06230	Cell cycle	N00071	Deleted p16(INK4a) to p16-cell cycle G1/S	CDKN2A,CCND1,CCND2,CCND3,CDK4,CDK6,RB1,E2F1,E2F2,E2F3
hsa05218	Melanoma	nt06230	Cell cycle	N00073	Mutation-activated CDK4 to cell cycle G1/S	CCND1,CCND2,CCND3,CDK4,RB1,E2F1,E2F2,E2F3
hsa05218	Melanoma	nt06240	Transcription	N00115	Mutation-inactivated TP53 to transcription	TP53,CDKN1A,GADD45A,GADD45B,GADD45G,BAX,BAK1,DDB2,POLK
hsa05211	Renal cell carcinoma	nt06210	ERK signaling	N00005	Mutation-activated MET to RAS-ERK signaling pathway	MET,GRB2,SOS1,SOS2,HRAS,KRAS,NRAS,ARAF,BRAF,RAF1,MAP2K1,MAP2K2,MAPK1,MAPK3,CCND1
hsa05211	Renal cell carcinoma	nt06214	PI3K signaling	N00044	Mutation-activated MET to PI3K signaling pathway	MET,GAB1,PIK3CA,PIK3CB,PIK3CD,AKT1,AKT2,AKT3,BAD
hsa05211	Renal cell carcinoma	nt06225	HIF-1 signaling	N00080	Loss of VHL to HIF-1 signaling pathway	VHL,RBX1,ELOC,ELOB,CUL2,HIF1A,ARNT,SLC2A1,VEGFA,TGFB1,TGFB2,TGFB3,PDGFB,TGFA
hsa05211	Renal cell carcinoma	nt06225	HIF-1 signaling	N00081	Mutation-inactivated VHL to HIF-1 signaling pathway	VHL,RBX1,ELOC,ELOB,CUL2,HIF1A,ARNT,SLC2A1,VEGFA,TGFB1,TGFB2,TGFB3,PDGFB,TGFA
hsa05211	Renal cell carcinoma	nt06542	HIF signaling	N00080	Loss of VHL to HIF-1 signaling pathway	VHL,RBX1,ELOC,ELOB,CUL2,HIF1A,ARNT,SLC2A1,VEGFA,TGFB1,TGFB2,TGFB3,PDGFB,TGFA
hsa05211	Renal cell carcinoma	nt06542	HIF signaling	N00081	Mutation-inactivated VHL to HIF-1 signaling pathway	VHL,RBX1,ELOC,ELOB,CUL2,HIF1A,ARNT,SLC2A1,VEGFA,TGFB1,TGFB2,TGFB3,PDGFB,TGFA
hsa05211	Renal cell carcinoma	nt06542	HIF signaling	N01873	VHL mutation to HIF-2 signaling pathway	VHL,RBX1,ELOC,ELOB,CUL2,EPAS1,ARNT,VEGFA,CXCL8,SLC2A1,EPO
hsa05219	Bladder cancer	nt06210	ERK signaling	N00006	Amplified EGFR to RAS-ERK signaling pathway	EGFR,GRB2,SOS1,SOS2,HRAS,KRAS,NRAS,ARAF,BRAF,RAF1,MAP2K1,MAP2K2,MAPK1,MAPK3
hsa05219	Bladder cancer	nt06210	ERK signaling	N00041	EGFR-overexpression to RAS-ERK signaling pathway	EGFR,GRB2,SOS1,SOS2,HRAS,KRAS,NRAS,ARAF,BRAF,RAF1,MAP2K1,MAP2K2,MAPK1,MAPK3
hsa05219	Bladder cancer	nt06210	ERK signaling	N00022	ERBB2-overexpression to RAS-ERK signaling pathway	EGF,ERBB2,EGFR,GRB2,SOS1,SOS2,HRAS,KRAS,NRAS,ARAF,BRAF,RAF1,MAP2K1,MAP2K2,MAPK1,MAPK3
hsa05219	Bladder cancer	nt06210	ERK signaling	N00011	Mutation-activated FGFR3 to RAS-ERK signaling pathway	FGFR3,GRB2,SOS1,SOS2,HRAS,KRAS,NRAS,ARAF,BRAF,RAF1,MAP2K1,MAP2K2,MAPK1,MAPK3,RPS6KA5,MYC
hsa05219	Bladder cancer	nt06210	ERK signaling	N00077	HRAS-overexpression to ERK signaling pathway	HRAS,ARAF,BRAF,RAF1,MAP2K1,MAP2K2,MAPK1,MAPK3,RPS6KA5,MYC
hsa05219	Bladder cancer	nt06210	ERK signaling	N00078	Mutation-activated HRAS to ERK signaling pathway	HRAS,ARAF,BRAF,RAF1,MAP2K1,MAP2K2,MAPK1,MAPK3,RPS6KA5,MYC
hsa05219	Bladder cancer	nt06230	Cell cycle	N00067	Deleted p14(ARF) to p21-cell cycle G1/S	CDKN2A,MDM2,TP53,CDKN1A,CCND1,CCND2,CCND3,CDK4,CDK6,RB1,E2F1,E2F2,E2F3
hsa05219	Bladder cancer	nt06230	Cell cycle	N00071	Deleted p16(INK4a) to p16-cell cycle G1/S	CDKN2A,CCND1,CCND2,CCND3,CDK4,CDK6,RB1,E2F1,E2F2,E2F3
hsa05219	Bladder cancer	nt06230	Cell cycle	N00074	Loss of RB1 to cell cycle G1/S	RB1,E2F1,E2F2,E2F3
hsa05219	Bladder cancer	nt06230	Cell cycle	N00075	Mutation-inactivated RB1 to cell cycle G1/S	RB1,E2F1,E2F2,E2F3
hsa05219	Bladder cancer	nt06240	Transcription	N00115	Mutation-inactivated TP53 to transcription	TP53,CDKN1A,GADD45A,GADD45B,GADD45G,BAX,BAK1,DDB2,POLK
hsa05215	Prostate cancer	nt06214	PI3K signaling	N00052	Mutation-inactivated PTEN to PI3K signaling pathway	PTEN,AKT1,AKT2,AKT3
hsa05215	Prostate cancer	nt06214	PI3K signaling	N00082	Loss of NKX3-1 to PI3K signaling pathway	NKX3-1,AKT1,AKT2,AKT3,BAD
hsa05215	Prostate cancer	nt06227	Nuclear receptor signaling	N00084	Amplified AR to androgen receptor signaling pathway	AR,KLK3
hsa05215	Prostate cancer	nt06227	Nuclear receptor signaling	N00085	Mutation-activated AR to androgen receptor signaling pathway	AR,KLK3
hsa05215	Prostate cancer	nt06230	Cell cycle	N00093	Loss of CDKN1B to p27-cell cycle G1/S	CDKN1B,CCNE1,CCNE2,CDK2,RB1,E2F1,E2F2,E2F3
hsa05213	Endometrial cancer	nt06210	ERK signaling	N00012	Mutation-activated KRAS/NRAS to ERK signaling pathway	KRAS,NRAS,ARAF,BRAF,RAF1,MAP2K1,MAP2K2,MAPK1,MAPK3,CCND1
hsa05213	Endometrial cancer	nt06214	PI3K signaling	N00052	Mutation-inactivated PTEN to PI3K signaling pathway	PTEN,AKT1,AKT2,AKT3
hsa05213	Endometrial cancer	nt06215	WNT signaling	N00058	Mutation-activated CTNNB1 to Wnt signaling pathway	GSK3B,AXIN1,AXIN2,APC,CTNNB1,TCF7,TCF7L1,TCF7L2,LEF1,BIRC5,MYC,CCND1
hsa05213	Endometrial cancer	nt06240	Transcription	N00115	Mutation-inactivated TP53 to transcription	TP53,CDKN1A,GADD45A,GADD45B,GADD45G,BAX,BAK1,DDB2,POLK
hsa05224	Breast cancer	nt06210	ERK signaling	N00041	EGFR-overexpression to RAS-ERK signaling pathway	EGFR,GRB2,SOS1,SOS2,HRAS,KRAS,NRAS,ARAF,BRAF,RAF1,MAP2K1,MAP2K2,MAPK1,MAPK3
hsa05224	Breast cancer	nt06210	ERK signaling	N00022	ERBB2-overexpression to RAS-ERK signaling pathway	EGF,ERBB2,EGFR,GRB2,SOS1,SOS2,HRAS,KRAS,NRAS,ARAF,BRAF,RAF1,MAP2K1,MAP2K2,MAPK1,MAPK3
hsa05224	Breast cancer	nt06210	ERK signaling	N00020	Amplified FGFR to RAS-ERK signaling pathway	FGFR1,FGFR2,GRB2,SOS1,SOS2,HRAS,KRAS,NRAS,ARAF,BRAF,RAF1,MAP2K1,MAP2K2,MAPK1,MAPK3
hsa05224	Breast cancer	nt06214	PI3K signaling	N00042	EGFR-overexpression to PI3K signaling pathway	EGFR,PIK3CA,PIK3CB,PIK3CD,AKT1,AKT2,AKT3,MTOR,RPS6KB1,RPS6KB2
hsa05224	Breast cancer	nt06214	PI3K signaling	N00034	ERBB2-overexpression to PI3K signaling pathway	EGF,ERBB2,EGFR,PIK3CA,PIK3CB,PIK3CD,AKT1,AKT2,AKT3,MTOR,RPS6KB1,RPS6KB2
hsa05224	Breast cancer	nt06214	PI3K signaling	N00038	Amplified FGFR to PI3K signaling pathway	FGFR1,FGFR2,PIK3CA,PIK3CB,PIK3CD,AKT1,AKT2,AKT3,MTOR
hsa05224	Breast cancer	nt06214	PI3K signaling	N00049	Mutation-activated PI3K to PI3K signaling pathway	PIK3CA,AKT1,AKT2,AKT3,MTOR,RPS6KB1,RPS6KB2
hsa05224	Breast cancer	nt06214	PI3K signaling	N00050	Amplified PI3K to PI3K signaling pathway	PIK3CA,AKT1,AKT2,AKT3,MTOR,RPS6KB1,RPS6KB2
hsa05224	Breast cancer	nt06214	PI3K signaling	N00052	Mutation-inactivated PTEN to PI3K signaling pathway	PTEN,AKT1,AKT2,AKT3
hsa05224	Breast cancer	nt06215	WNT signaling	N00059	FZD7-overexpression to Wnt signaling pathway	WNT1,WNT2,WNT2B,WNT3,WNT3A,WNT4,WNT5A,WNT5B,WNT6,WNT7A,WNT7B,WNT8A,WNT8B,WNT9A,WNT9B,WNT10A,WNT10B,WNT16,FZD7,LRP5,LRP6,DVL1,DVL2,DVL3,FRAT1,FRAT2,GSK3B,AXIN1,AXIN2,APC,CTNNB1,TCF7,TCF7L1,TCF7L2,LEF1,MYC,CCND1
hsa05224	Breast cancer	nt06215	WNT signaling	N00060	LRP6-overexpression to Wnt signaling pathway	WNT1,WNT2,WNT2B,WNT3,WNT3A,WNT4,WNT5A,WNT5B,WNT6,WNT7A,WNT7B,WNT8A,WNT8B,WNT9A,WNT9B,WNT10A,WNT10B,WNT16,FZD1,FZD2,FZD3,FZD4,FZD5,FZD6,FZD7,FZD8,FZD9,FZD10,LRP6,DVL1,DVL2,DVL3,FRAT1,FRAT2,GSK3B,AXIN1,AXIN2,APC,CTNNB1,TCF7,TCF7L1,TCF7L2,LEF1,MYC,CCND1
hsa05224	Breast cancer	nt06216	NOTCH signaling	N00087	NOTCH-overexpression to Notch signaling pathway	DLL1,DLL3,DLL4,JAG1,JAG2,NOTCH1,NOTCH4,RBPJ,RBPJL,ERBB2,HES1,HES5,HEY1,HEY2,HEYL,FLT4
hsa05224	Breast cancer	nt06227	Nuclear receptor signaling	N00287	ESR1-positive to nuclear-initiated estrogen signaling pathway	ESR1,NCOA3,NCOA1,CCND1,MYC
hsa05224	Breast cancer	nt06230	Cell cycle	N00275	Amplified CCND1 to cell cycle G1/S	CCND1,CDK4,RB1,E2F1,E2F2,E2F3
hsa05224	Breast cancer	nt06240	Transcription	N00115	Mutation-inactivated TP53 to transcription	TP53,CDKN1A,GADD45A,GADD45B,GADD45G,BAX,BAK1,DDB2,POLK
hsa05222	Small cell lung cancer	nt06214	PI3K signaling	N00051	Deleted PTEN to PI3K signaling pathway	PTEN,AKT1,AKT2,AKT3
hsa05222	Small cell lung cancer	nt06214	PI3K signaling	N00052	Mutation-inactivated PTEN to PI3K signaling pathway	PTEN,AKT1,AKT2,AKT3
hsa05222	Small cell lung cancer	nt06230	Cell cycle	N00074	Loss of RB1 to cell cycle G1/S	RB1,E2F1,E2F2,E2F3
hsa05222	Small cell lung cancer	nt06230	Cell cycle	N00075	Mutation-inactivated RB1 to cell cycle G1/S	RB1,E2F1,E2F2,E2F3
hsa05222	Small cell lung cancer	nt06230	Cell cycle	N00088	Amplified MYC to p15-cell cycle G1/S	MYC,MAX,ZBTB17,CDKN2B,CCND1,CCND2,CCND3,CDK4,CDK6,RB1,E2F1,E2F2,E2F3
hsa05222	Small cell lung cancer	nt06230	Cell cycle	N00089	Amplified MYC to cell cycle G1/S	MYC,MAX,CCND1,CCND2,CCND3,CDK4,CDK6,RB1,E2F1,E2F2,E2F3
hsa05222	Small cell lung cancer	nt06230	Cell cycle	N00092	Amplified MYC to p27-cell cycle G1/S	MYC,MAX,CKS1B,SKP1,CUL1,RBX1,SKP2,CDKN1B,CCNE1,CCNE2,CDK2,RB1,E2F1,E2F2,E2F3
hsa05222	Small cell lung cancer	nt06231	Apoptosis	N00100	BCL2-overexpression to intrinsic apoptotic pathway	BCL2,BAX,CYCS,APAF1,CASP9,CASP3,CASP7
hsa05222	Small cell lung cancer	nt06240	Transcription	N00115	Mutation-inactivated TP53 to transcription	TP53,CDKN1A,GADD45A,GADD45B,GADD45G,BAX,BAK1,DDB2,POLK
hsa05223	Non-small cell lung cancer	nt06210	ERK signaling	N00014	Mutation-activated EGFR to RAS-ERK signaling pathway	EGFR,GRB2,SOS1,SOS2,HRAS,KRAS,NRAS,ARAF,BRAF,RAF1,MAP2K1,MAP2K2,MAPK1,MAPK3,CCND1
hsa05223	Non-small cell lung cancer	nt06210	ERK signaling	N00041	EGFR-overexpression to RAS-ERK signaling pathway	EGFR,GRB2,SOS1,SOS2,HRAS,KRAS,NRAS,ARAF,BRAF,RAF1,MAP2K1,MAP2K2,MAPK1,MAPK3
hsa05223	Non-small cell lung cancer	nt06210	ERK signaling	N00022	ERBB2-overexpression to RAS-ERK signaling pathway	EGF,ERBB2,EGFR,GRB2,SOS1,SOS2,HRAS,KRAS,NRAS,ARAF,BRAF,RAF1,MAP2K1,MAP2K2,MAPK1,MAPK3
hsa05223	Non-small cell lung cancer	nt06210	ERK signaling	N01062	Mutation-activated MET to RAS-ERK signaling pathway	MET,GRB2,SOS1,SOS2,HRAS,KRAS,NRAS,ARAF,BRAF,RAF1,MAP2K1,MAP2K2,MAPK1,MAPK3
hsa05223	Non-small cell lung cancer	nt06210	ERK signaling	N00008	RET fusion kinase to RAS-ERK signaling pathway	RET,HRAS,KRAS,NRAS,ARAF,BRAF,RAF1,MAP2K1,MAP2K2,MAPK1,MAPK3
hsa05223	Non-small cell lung cancer	nt06210	ERK signaling	N00007	EML4-ALK fusion kinase to RAS-ERK signaling pathway	ALK,HRAS,KRAS,NRAS,ARAF,BRAF,RAF1,MAP2K1,MAP2K2,MAPK1,MAPK3,CCND1
hsa05223	Non-small cell lung cancer	nt06210	ERK signaling	N00012	Mutation-activated KRAS/NRAS to ERK signaling pathway	KRAS,NRAS,ARAF,BRAF,RAF1,MAP2K1,MAP2K2,MAPK1,MAPK3,CCND1
hsa05223	Non-small cell lung cancer	nt06213	Other RAS signaling	N00097	Loss of RASSF1 to RAS-RASSF1 signaling pathway	HRAS,KRAS,NRAS,RASSF1,RASSF5,STK4
hsa05223	Non-small cell lung cancer	nt06214	PI3K signaling	N00036	Mutation-activated EGFR to PI3K signaling pathway	EGFR,PIK3CA,PIK3CB,PIK3CD,AKT1,AKT2,AKT3,BAD
hsa05223	Non-small cell lung cancer	nt06214	PI3K signaling	N01063	Mutation-activated MET to PI3K signaling pathway	MET,GAB1,PIK3CA,PIK3CB,PIK3CD,AKT1,AKT2,AKT3,MTOR
hsa05223	Non-small cell lung cancer	nt06214	PI3K signaling	N00047	EML4-ALK fusion kinase to PI3K signaling pathway	ALK,PIK3CA,PIK3CB,PIK3CD,AKT1,AKT2,AKT3,BAD
hsa05223	Non-small cell lung cancer	nt06214	PI3K signaling	N00032	Mutation-activated KRAS/NRAS to PI3K signaling pathway	KRAS,NRAS,PIK3CA,PIK3CB,PIK3CD,AKT1,AKT2,AKT3,BAD
hsa05223	Non-small cell lung cancer	nt06219	JAK-STAT signaling	N00105	EML4-ALK fusion kinase to Jak-STAT signaling pathway	ALK,JAK3,STAT3,STAT5A,STAT5B
hsa05223	Non-small cell lung cancer	nt06220	Calcium signaling	N00024	Mutation-activated EGFR to PLCG-ERK signaling pathway	EGFR,PLCG1,PLCG2,PRKCA,PRKCB,PRKCG,ARAF,BRAF,RAF1,MAP2K1,MAP2K2,MAPK1,MAPK3,CCND1
hsa05223	Non-small cell lung cancer	nt06220	Calcium signaling	N00025	EML4-ALK fusion kinase to PLCG-ERK signaling pathway	ALK,PLCG1,PLCG2,PRKCA,PRKCB,PRKCG,ARAF,BRAF,RAF1,MAP2K1,MAP2K2,MAPK1,MAPK3,CCND1
hsa05223	Non-small cell lung cancer	nt06230	Cell cycle	N00070	Mutation-inactivated p16(INK4a) to p16-cell cycle G1/S	CDKN2A,CCND1,CCND2,CCND3,CDK4,CDK6,RB1,E2F1,E2F2,E2F3
hsa05223	Non-small cell lung cancer	nt06240	Transcription	N00115	Mutation-inactivated TP53 to transcription	TP53,CDKN1A,GADD45A,GADD45B,GADD45G,BAX,BAK1,DDB2,POLK
hsa05200	Pathways in cancer	nt06210	ERK signaling	N00001	EGF-EGFR-RAS-ERK signaling pathway	EGF,EGFR,GRB2,SOS1,SOS2,HRAS,KRAS,NRAS,ARAF,BRAF,RAF1,MAP2K1,MAP2K2,MAPK1,MAPK3,CCND1
hsa05200	Pathways in cancer	nt06210	ERK signaling	N00015	PDGF-PDGFR-RAS-ERK signaling pathway	PDGFA,PDGFB,PDGFRA,PDGFRB,GRB2,SOS1,SOS2,HRAS,KRAS,NRAS,ARAF,BRAF,RAF1,MAP2K1,MAP2K2,MAPK1,MAPK3
hsa05200	Pathways in cancer	nt06210	ERK signaling	N00019	FGF-FGFR-RAS-ERK signaling pathway	FGF1,FGF2,FGF3,FGF4,FGF5,FGF6,FGF7,FGF8,FGF9,FGF10,FGF16,FGF17,FGF18,FGF19,FGF20,FGF21,FGF22,FGF23,FGFR1,FGFR2,FGFR3,FGFR4,GRB2,SOS1,SOS2,HRAS,KRAS,NRAS,ARAF,BRAF,RAF1,MAP2K1,MAP2K2,MAPK1,MAPK3
hsa05200	Pathways in cancer	nt06210	ERK signaling	N00021	EGF-ERBB2-RAS-ERK signaling pathway	EGF,ERBB2,EGFR,GRB2,SOS1,SOS2,HRAS,KRAS,NRAS,ARAF,BRAF,RAF1,MAP2K1,MAP2K2,MAPK1,MAPK3
hsa05200	Pathways in cancer	nt06220	Calcium signaling	N00026	EGF-EGFR-PLCG-CAMK signaling pathway	EGF,EGFR,PLCG1,PLCG2,CALM1,CALM2,CALM3,CAMK1,CAMK1D,CAMK1G,CAMK2A,CAMK2B,CAMK2D,CAMK2G,CAMK4
hsa05200	Pathways in cancer	nt06220	Calcium signaling	N00028	PDGF-PDGFR-PLCG-CAMK signaling pathway	PDGFA,PDGFB,PDGFRA,PDGFRB,PLCG1,PLCG2,CALM1,CALM2,CALM3,CAMK1,CAMK1D,CAMK1G,CAMK2A,CAMK2B,CAMK2D,CAMK2G,CAMK4
hsa05200	Pathways in cancer	nt06214	PI3K signaling	N00033	EGF-EGFR-PI3K signaling pathway	EGF,EGFR,PIK3CA,PIK3CB,PIK3CD,AKT1,AKT2,AKT3,BAD
hsa05200	Pathways in cancer	nt06214	PI3K signaling	N00037	FGF-FGFR-PI3K signaling pathway	FGF1,FGF2,FGF3,FGF4,FGF5,FGF6,FGF7,FGF8,FGF9,FGF10,FGF16,FGF17,FGF18,FGF19,FGF20,FGF21,FGF22,FGF23,FGFR1,FGFR2,FGFR3,FGFR4,PIK3CA,PIK3CB,PIK3CD,AKT1,AKT2,AKT3,MTOR,RPS6KB1,RPS6KB2
hsa05200	Pathways in cancer	nt06214	PI3K signaling	N00039	PDGF-PDGFR-PI3K signaling pathway	PDGFA,PDGFB,PDGFRA,PDGFRB,PIK3CA,PIK3CB,PIK3CD,AKT1,AKT2,AKT3,MTOR,RPS6KB1,RPS6KB2
hsa05200	Pathways in cancer	nt06214	PI3K signaling	N00043	HGF-MET-PI3K signaling pathway	HGF,MET,GAB1,PIK3CA,PIK3CB,PIK3CD,AKT1,AKT2,AKT3,BAD
hsa05200	Pathways in cancer	nt06214	PI3K signaling	N00045	KITLG-KIT-PI3K signaling pathway	KITLG,KIT,PIK3CA,PIK3CB,PIK3CD,AKT1,AKT2,AKT3,MTOR,RPS6KB1,RPS6KB2
hsa05200	Pathways in cancer	nt06219	JAK-STAT signaling	N00053	Cytokine-Jak-STAT signaling pathway	IL2,IL3,IL4,IL5,IL6,IL7,IL12A,IL12B,IL13,IL15,IL23A,EPO,IFNA1,IFNG,IL2RA,IL2RB,IL2RG,IL3RA,IL4R,CSF2RB,IL5RA,IL6R,IL6ST,IL7R,IL12RB1,IL12RB2,IL13RA1,IL15RA,IL23R,EPOR,IFNAR1,IFNAR2,IFNGR1,IFNGR2,JAK1,JAK2,JAK3,STAT1,STAT2,STAT3,STAT4,STAT5A,STAT5B,STAT6,PIM1
hsa05200	Pathways in cancer	nt06215	WNT signaling	N00056	Wnt signaling pathway	WNT1,WNT2,WNT2B,WNT3,WNT3A,WNT4,WNT5A,WNT5B,WNT6,WNT7A,WNT7B,WNT8A,WNT8B,WNT9A,WNT9B,WNT10A,WNT10B,WNT16,FZD1,FZD2,FZD3,FZD4,FZD5,FZD6,FZD7,FZD8,FZD9,FZD10,LRP5,LRP6,DVL1,DVL2,DVL3,FRAT1,FRAT2,GSK3B,AXIN1,AXIN2,APC,CTNNB1,TCF7,TCF7L1,TCF7L2,LEF1,MYC,CCND1
hsa05200	Pathways in cancer	nt06217	HH signaling	N00062	Hedgehog signaling pathway	SHH,IHH,DHH,PTCH1,PTCH2,SMO,EVC,EVC2,SUFU,KIF7,GLI1,GLI2,GLI3,HHIP
hsa05200	Pathways in cancer	nt06218	TGFB signaling	N00063	TGF-beta signaling pathway	TGFB1,TGFB2,TGFB3,TGFBR2,TGFBR1,SMAD2,SMAD3,SMAD4
hsa05200	Pathways in cancer	nt06230	Cell cycle	N00066	MDM2-p21-Cell cycle G1/S	CDKN2A,MDM2,TP53,CDKN1A,CCND1,CCND2,CCND3,CDK4,CDK6,RB1,E2F1,E2F2,E2F3
hsa05200	Pathways in cancer	nt06230	Cell cycle	N00069	p16-Cell cycle G1/S	CDKN2A,CCND1,CCND2,CCND3,CDK4,CDK6,RB1,E2F1,E2F2,E2F3
hsa05200	Pathways in cancer	nt06225	HIF-1 signaling	N00079	HIF-1 signaling pathway	HIF1A,ARNT,SLC2A1,VEGFA,TGFB1,TGFB2,TGFB3,PDGFB,TGFA
hsa05200	Pathways in cancer	nt06227	Nuclear receptor signaling	N00083	Androgen receptor signaling pathway	AR,KLK3
hsa05200	Pathways in cancer	nt06216	NOTCH signaling	N00086	Notch signaling pathway	DLL1,DLL3,DLL4,JAG1,JAG2,NOTCH1,NOTCH2,NOTCH3,NOTCH4,RBPJ,RBPJL,HES1,HEY1
hsa05200	Pathways in cancer	nt06230	Cell cycle	N00090	p15-Cell cycle G1/S	MYC,MAX,ZBTB17,CDKN2B,CCND1,CCND2,CCND3,CDK4,CDK6,RB1,E2F1,E2F2,E2F3
hsa05200	Pathways in cancer	nt06230	Cell cycle	N00091	p27-Cell cycle G1/S	SKP1,CUL1,RBX1,SKP2,CDKN1B,CCNA2,CCNA1,CCNE1,CCNE2,CDK2,RB1,E2F1,E2F2,E2F3
hsa05200	Pathways in cancer	nt06219	JAK-STAT signaling	N00094	EGF-Jak-STAT signaling pathway	EGF,EGFR,JAK1,STAT1,STAT3,STAT5A,STAT5B
hsa05200	Pathways in cancer	nt06213	Other RAS signaling	N00096	EGF-EGFR-RAS-RASSF1 signaling pathway	EGF,EGFR,GRB2,SOS1,SOS2,HRAS,KRAS,NRAS,RASSF1,RASSF5,STK4
hsa05200	Pathways in cancer	nt06231	Apoptosis	N00098	Intrinsic apoptotic pathway	PMAIP1,BBC3,BAD,BCL2L11,BCL2,BCL2L1,BAX,BAK1,CYCS,APAF1,CASP9,CASP3,CASP7
hsa05200	Pathways in cancer	nt06231	Apoptosis	N00101	DCC-apoptotic pathway	CASP3,DCC,CASP9,APPL1
hsa05200	Pathways in cancer	nt06213	Other RAS signaling	N00103	EGF-EGFR-RAS-RalGDS signaling pathway	EGF,EGFR,GRB2,SOS1,SOS2,HRAS,KRAS,NRAS,RALGDS,RALA,RALB
hsa05200	Pathways in cancer	nt06210	ERK signaling	N00215	KITLG-KIT-RAS-ERK signaling pathway	KITLG,KIT,GRB2,SOS1,SOS2,HRAS,KRAS,NRAS,ARAF,BRAF,RAF1,MAP2K1,MAP2K2,MAPK1,MAPK3
hsa05200	Pathways in cancer	nt06210	ERK signaling	N00216	HGF-MET-RAS-ERK signaling pathway	HGF,MET,GRB2,SOS1,SOS2,HRAS,KRAS,NRAS,ARAF,BRAF,RAF1,MAP2K1,MAP2K2,MAPK1,MAPK3
hsa05200	Pathways in cancer	nt06210	ERK signaling	N00217	FLT3LG-FLT3-RAS-ERK signaling pathway	FLT3LG,FLT3,GRB2,SOS1,SOS2,HRAS,KRAS,NRAS,ARAF,BRAF,RAF1,MAP2K1,MAP2K2,MAPK1,MAPK3
hsa05200	Pathways in cancer	nt06214	PI3K signaling	N00218	FLT3LG-FLT3-RAS-PI3K signaling pathway	FLT3LG,FLT3,GRB2,SOS1,SOS2,HRAS,KRAS,NRAS,PIK3CA,PIK3CB,PIK3CD,AKT1,AKT2,AKT3,MTOR
hsa05200	Pathways in cancer	nt06219	JAK-STAT signaling	N00219	FLT3LG-FLT3-STAT5 signaling pathway	FLT3LG,FLT3,STAT5A,STAT5B
hsa05200	Pathways in cancer	nt06214	PI3K signaling	N00220	PTEN-PIP3-AKT signaling pathway	PTEN,AKT1,AKT2,AKT3
hsa05200	Pathways in cancer	nt06220	Calcium signaling	N00227	TGFA-EGFR-PLCG-PKC signaling pathway	TGFA,EGFR,PLCG1,PLCG2,PRKCA,PRKCB,PRKCG,ELK1
hsa05200	Pathways in cancer	nt06210	ERK signaling	N00229	TGFA-EGFR-RAS-ERK signaling pathway	TGFA,EGFR,GRB2,SOS1,SOS2,HRAS,KRAS,NRAS,ARAF,BRAF,RAF1,MAP2K1,MAP2K2,MAPK1,MAPK3
hsa05200	Pathways in cancer	nt06214	PI3K signaling	N00231	TGFA-EGFR-PI3K signaling pathway	TGFA,EGFR,PIK3CA,PIK3CB,PIK3CD,AKT1,AKT2,AKT3,MTOR
hsa05200	Pathways in cancer	nt06210	ERK signaling	N00233	IGF-IGF1R-RAS-ERK signaling pathway	IGF1,IGF2,IGF1R,GRB2,SOS1,SOS2,HRAS,KRAS,NRAS,ARAF,BRAF,RAF1,MAP2K1,MAP2K2,MAPK1,MAPK3
hsa05200	Pathways in cancer	nt06214	PI3K signaling	N00234	IGF2-IGF1R-PI3K signaling pathway	IGF2,IGF1R,PIK3CA,PIK3CB,PIK3CD,AKT1,AKT2,AKT3,MTOR,RPS6KB1,RPS6KB2
hsa05200	Pathways in cancer	nt06232	Telomerase activity	N00239	Telomerase activity	TERC
hsa05200	Pathways in cancer	nt06226	KEAP1-NRF2 signaling	N00243	KEAP1-NRF2 signaling pathway	KEAP1,NFE2L2,HMOX1,NQO1,GSTO2,GSTA5,GSTA1,GSTA2,GSTA3,GSTA4,GSTM1,GSTM2,GSTM3,GSTM4,GSTM5,GSTP1,GSTT1,GSTT2,MGST1,MGST2,MGST3,GSTT2B,GSTO1,TXNRD1
