## Supplementary Data12 for "iDriver: A patient-centric framework for genome-wide cancer driver discovery"

Supplementary Data 12. Total mutation counts across cancer types with at least one hypermutated sample, reported separately for hypermutated donors and subsamples of non-hypermutated donors
cancer type	Cancer type
OnlyHyper	Total number of mutations in each cancer type when considering only hypermutated patients
subsample_k	Total number of mutations in the k-th subsample of non-hypermutated patients (k = 1, 2, �, 5)
#patients	Number of hypermutated patients in each cancer type
cancer type	OnlyHyper	subsample_1	subsample_2	subsample_3	subsample_4	subsample_5	#patients
Skin-Melanoma	10107207	1339800	1412071	1384794	1521841	1687986	42
ColoRect-AdenoCA	8488024	162643	129597	174630	144492	125488	9
Lung-AdenoCA	596273	136417	102786	12917	47041	36939	4
Stomach-AdenoCA	812836	36336	20909	73192	24051	36911	3
Uterus-AdenoCA	593269	51295	32296	18815	30437	28280	3
Eso-AdenoCa	237041	72466	54743	56127	59676	75413	2
Lung-SCC	258698	122864	115044	62801	68929	103110	2
Biliary-AdenoCA	336642	6344	4145	11906	5924	3847	1
CNS-GBM	247165	5761	8463	8878	5812	5812	1
Head-SCC	92252	5660	9197	3012	18062	33676	1
Lymph-BNHL	122372	4569	13100	4573	4282	19063	1
